# Pyroptosis-related gene signatures can robustly diagnose skin cutaneous melanoma and predict the prognosis

**DOI:** 10.1101/2021.04.17.440259

**Authors:** Anji Ju, Jiaze Tang, Shuohua Chen, Yan Fu, Yongzhang Luo

## Abstract

Skin cutaneous melanoma (SKCM) is a chronically malignant tumor with a high mortality rate. Pyroptosis, a kind of pro-inflammatory programmed cell death, has been linked to cancer in recent studies. However, the value of pyroptosis in the diagnosis and prognosis of SKCM is not clear. In this study, it was discovered that 20 pyroptosis-related genes (PRGs) differed in expression between SKCM and normal tissues, which were related to diagnosis and prognosis. Firstly, based on these genes, nine machine-learning algorithms were shown to perform well in constructing diagnostic classifiers, including K-Nearest Neighbor (KNN), logistic regression, Support Vector Machine (SVM), Artificial Neural Network (ANN), decision tree, random forest, XGBoost, LightGBM, and CatBoost. Secondly, the least absolute shrinkage and selection operator (LASSO) Cox regression analysis was applied and the prognostic model was constructed based on 9 PRGs. Subgroups in low and high risks determined by the prognostic model were shown to have different survival. Thirdly, functional enrichment analyses were performed by applying the gene set enrichment analysis (GSEA), and results suggested that the risk was related to immune response. Finally, immune infiltration analysis was carried out, which showed that fractions of activated CD4+ memory T cells, γδ T cells, M1 macrophages, and M2 macrophages were significantly different between subgroups. In conclusion, the expression signatures of pyroptosis-related genes are effective and robust in the diagnosis and prognosis of SKCM, which is related to immunity.
