## supplementary figures and tables for "Pyroptosis-related gene signatures can robustly diagnose skin cutaneous melanoma and predict the prognosis": Table S1 Pyroptosis-related genes.xlsx

### Sheet: PRGs
DEGs (Tumor v.s. Normal)
gene	conMean	treatMean	logFC	pValue
NAIP	50.4995	2.97376	-4.08591	3.88186e-168
NLRP1	100.757	31.2777	-1.68767	1.58184e-167
GSDMB	65.1198	17.4849	-1.89699	3.96936e-166
IL18	118.969	39.7485	-1.58161	4.96885e-164
NLRC4	3.38877	18.7756	2.47002	1.33578e-158
CASP3	47.8131	78.5203	0.71566	6.40478e-158
CASP4	99.8836	69.0936	-0.531695	2.09709e-157
GSDMC	81.7641	8.02345	-3.34917	1.4624e-155
GSDMA	86.9328	15.6197	-2.47653	1.99624e-144
AIM2	3.69559	45.0676	3.60821	2.53002e-134
DHX9	99.4368	116.591	0.229605	2.13202e-124
NLRP3	8.58179	20.2324	1.23731	4.69725e-75
IL1B	8.00096	25.3384	1.66308	1.14267e-67
FOXO3	76.1316	61.9867	-0.296537	6.49638e-65
APIP	51.8881	44.936	-0.20753	2.46606e-38
GSDMD	77.4916	86.3605	0.156331	1.67445e-29
GSDME	27.5859	42.8511	0.635401	2.36126e-27
NLRP9	0.124887	0.27904	1.15985	4.38133e-17
PYCARD	107.901	93.2681	-0.21025	1.0431e-16
CASP1	72.381	68.9166	-0.0707599	0.0319913
