## supplementary figures and tables for "Pyroptosis-related gene signatures can robustly diagnose skin cutaneous melanoma and predict the prognosis": Table S2 Major parametes.xlsx

### Sheet: Sheet1
Classifiers	Parameters (Parameters not listed are default)
KNN	n_neighbors=4
logistic regression	C=1, penalty='l2', tol=0.01
SVM	C=5, gamma="auto", kernel='rbf'
ANN	max_iter=1000, alpha=1
decision tree	max_depth=1
random forest	n_estimators=10000
XGBoost	default
LightGBM	default
CatBoost	default
