## supplementary figures and tables for "Pyroptosis-related gene signatures can robustly diagnose skin cutaneous melanoma and predict the prognosis": Table S3 Sample types.xlsx

### Sheet: GSE98394
Training	n=58		Test	n=20
id	tissue		id	tissue
JC281	common acquired nevus		JC274	common acquired nevus
JC235	primary melanoma		JC153	primary melanoma
JC117	primary melanoma		JC273	common acquired nevus
JC189	primary melanoma		JC155	primary melanoma
JC126	primary melanoma		JC108	primary melanoma
JC169	primary melanoma		JC116	primary melanoma
JC149	primary melanoma		JC294	primary melanoma
JC145	primary melanoma		JC067	common acquired nevus
JC069	common acquired nevus		JC146	primary melanoma
JC056	common acquired nevus		JC195	primary melanoma
JC175	primary melanoma		JC198	primary melanoma
JC123	primary melanoma		JC127	primary melanoma
JC272	common acquired nevus		JC113	primary melanoma
JC178	primary melanoma		JC136	primary melanoma
JC106	primary melanoma		JC180	primary melanoma
JC107	primary melanoma		JC058	common acquired nevus
JC121	primary melanoma		JC129	primary melanoma
JC077	common acquired nevus		JC247	common acquired nevus
JC055	common acquired nevus		JC303	common acquired nevus
JC124	primary melanoma		JC059	common acquired nevus
JC182	primary melanoma
JC111	primary melanoma
JC179	primary melanoma
JC181	primary melanoma
JC301	common acquired nevus
JC050	common acquired nevus
JC164	primary melanoma
JC197	primary melanoma
JC066	common acquired nevus
JC143	primary melanoma
JC054	common acquired nevus
JC286	common acquired nevus
JC052	common acquired nevus
JC161	primary melanoma
JC295	primary melanoma
JC158	primary melanoma
JC132	primary melanoma
JC072	common acquired nevus
JC262	common acquired nevus
JC135	primary melanoma
JC060	common acquired nevus
JC109	primary melanoma
JC224	primary melanoma
JC130	primary melanoma
JC171	primary melanoma
JC133	primary melanoma
JC110	primary melanoma
JC194	primary melanoma
JC302	common acquired nevus
JC115	primary melanoma
JC282	common acquired nevus
JC144	primary melanoma
JC292	primary melanoma
JC293	primary melanoma
JC053	common acquired nevus
JC271	common acquired nevus
JC248	common acquired nevus
JC296	primary melanoma

### Sheet: GSE112509
	n=80
id	tissue
010_N	benign melanocytic nevi
018_N	benign melanocytic nevi
031_N	benign melanocytic nevi
1397_N	benign melanocytic nevi
BE_M	primary melanoma
BO-001-SH_2_M	primary melanoma
BO-001-SH-002_N	benign melanocytic nevi
BO-003-AW_M	primary melanoma
BO-005-SA_M	primary melanoma
BO-005-SA-006_N	benign melanocytic nevi
BO-009-BS_M	primary melanoma
BO-011-WK_M	primary melanoma
BO-013-NK_M	primary melanoma
BO-013-NK-014_N	benign melanocytic nevi
BO-015-BW_M	primary melanoma
BO-015-BW-016_N	benign melanocytic nevi
BO-017-BU_M	primary melanoma
BO-017-BU-018_N	benign melanocytic nevi
BO-019-WG_M	primary melanoma
BO-023-HS_M	primary melanoma
BO-025-SE_M	primary melanoma
BO-027-SM_M	primary melanoma
FKH-007_M	primary melanoma
FKH-008-010_N	benign melanocytic nevi
FKH-011_M	primary melanoma
FKH-012_M	primary melanoma
FKH-021_M	primary melanoma
FKH-021-022_N	benign melanocytic nevi
FKH-023_M	primary melanoma
FKH-027_M	primary melanoma
FKH-027-028_N	benign melanocytic nevi
KO-1031_M	primary melanoma
KO-1039_M	primary melanoma
KO-1221_M	primary melanoma
KO-1248_M	primary melanoma
KO-1347_M	primary melanoma
KO-679_M	primary melanoma
KO-762-SW_M	primary melanoma
KO-971_M	primary melanoma
KS_M	primary melanoma
LE-019-WP-020_N	benign melanocytic nevi
LE-021-TH-022_N	benign melanocytic nevi
LE-025-BI_M	primary melanoma
LE-029-SE-030_N	benign melanocytic nevi
LE-037-RG_M	primary melanoma
LE-037-RG-038_N	benign melanocytic nevi
LE-039-BE_M	primary melanoma
LE-041-RL_M	primary melanoma
LE-041-RL-042_N	benign melanocytic nevi
LE-045-WU_M	primary melanoma
LE-047-LF-048_N	benign melanocytic nevi
LE-049-SDI_M	primary melanoma
LE-049-SDII_M	primary melanoma
LE-049-SDIII_M	primary melanoma
LE-051-WD_M	primary melanoma
LE-057-HK_M	primary melanoma
LE-061-TM-062_N	benign melanocytic nevi
LE-063-SP-064_N	benign melanocytic nevi
LE-073-HK_M	primary melanoma
LE-081-TR_M	primary melanoma
LE-081-TR-082_N	benign melanocytic nevi
LE-085-BU_M	primary melanoma
LE-105-TF_M	primary melanoma
LE-105-TF-106_N	benign melanocytic nevi
LE-117-RB_M	primary melanoma
LE-117-RB-118_N	benign melanocytic nevi
LE-129-NG_M	primary melanoma
LH_M	primary melanoma
MA-001-SH_M	primary melanoma
PH_M	primary melanoma
PS_M	primary melanoma
RG_M	primary melanoma
RH_M	primary melanoma
RS_M	primary melanoma
SH_M	primary melanoma
SM0_M	primary melanoma
SMI_M	primary melanoma
SMII_M	primary melanoma
SMIII_M	primary melanoma
SMIV_M	primary melanoma

### Sheet: TCGA-SKCM+GTEx
	n=1028
id	tissue
GTEX-111CU-1126-SM-5EGIM	normal skin
GTEX-111CU-1926-SM-5GZYZ	normal skin
GTEX-111FC-0126-SM-5N9DL	normal skin
GTEX-111FC-2526-SM-5GZXU	normal skin
GTEX-111VG-1626-SM-5EGIO	normal skin
GTEX-111VG-2426-SM-5GZXD	normal skin
GTEX-111YS-1526-SM-5GZYW	normal skin
GTEX-1122O-2126-SM-5EGIR	normal skin
GTEX-1128S-2326-SM-5GZZY	normal skin
GTEX-113IC-0126-SM-5HL6T	normal skin
GTEX-113JC-2326-SM-5EQ4E	normal skin
GTEX-117XS-2726-SM-5N9BL	normal skin
GTEX-117YW-2626-SM-5GZZH	normal skin
GTEX-117YX-1926-SM-5GIEC	normal skin
GTEX-117YX-2326-SM-5H12W	normal skin
GTEX-1192X-0226-SM-5H12D	normal skin
GTEX-1192X-2726-SM-5N9DN	normal skin
GTEX-11DXW-0226-SM-5H122	normal skin
GTEX-11DXW-0826-SM-5H118	normal skin
GTEX-11DXX-2126-SM-5PNYR	normal skin
GTEX-11DXX-2426-SM-5GZZW	normal skin
GTEX-11DXY-0126-SM-5H11Q	normal skin
GTEX-11DXY-2626-SM-5GIE7	normal skin
GTEX-11DXZ-2026-SM-5987S	normal skin
GTEX-11DXZ-2326-SM-5EGGV	normal skin
GTEX-11DYG-0126-SM-59883	normal skin
GTEX-11DYG-1526-SM-5A5JS	normal skin
GTEX-11DZ1-0126-SM-5985Q	normal skin
GTEX-11DZ1-2426-SM-5GZZX	normal skin
GTEX-11EI6-0126-SM-5985R	normal skin
GTEX-11EI6-2826-SM-5H11D	normal skin
GTEX-11EM3-1226-SM-5N9DD	normal skin
GTEX-11EM3-2426-SM-59861	normal skin
GTEX-11EMC-2926-SM-5EQ4F	normal skin
GTEX-11EQ8-0126-SM-5EQ54	normal skin
GTEX-11EQ8-0926-SM-5H12V	normal skin
GTEX-11EQ9-1626-SM-5PNY8	normal skin
GTEX-11EQ9-2426-SM-5HL5T	normal skin
GTEX-11GS4-2726-SM-5A5LE	normal skin
GTEX-11GSO-2426-SM-5A5LY	normal skin
GTEX-11H98-0126-SM-5EGHG	normal skin
GTEX-11ILO-0126-SM-5A5LN	normal skin
GTEX-11ILO-0626-SM-5A5LO	normal skin
GTEX-11LCK-1026-SM-5A5KB	normal skin
GTEX-11LCK-2226-SM-5HL4Q	normal skin
GTEX-11NSD-2226-SM-5986V	normal skin
GTEX-11NUK-0126-SM-5A5L3	normal skin
GTEX-11NUK-2726-SM-5A5MC	normal skin
GTEX-11O72-0126-SM-59887	normal skin
GTEX-11O72-0626-SM-5PNYE	normal skin
GTEX-11OC5-0126-SM-5HL6A	normal skin
GTEX-11OF3-0126-SM-5PNYF	normal skin
GTEX-11OF3-2626-SM-5GU7F	normal skin
GTEX-11P7K-1126-SM-5HL4L	normal skin
GTEX-11P7K-2126-SM-5GU7G	normal skin
GTEX-11P81-2226-SM-5PNYI	normal skin
GTEX-11P81-2326-SM-59875	normal skin
GTEX-11P82-1626-SM-59879	normal skin
GTEX-11TT1-1826-SM-5EQLV	normal skin
GTEX-11TT1-2526-SM-5EGIB	normal skin
GTEX-11TTK-0126-SM-5987B	normal skin
GTEX-11TUW-0626-SM-5LU9M	normal skin
GTEX-11TUW-2726-SM-5EQLC	normal skin
GTEX-11UD1-0126-SM-5PNYG	normal skin
GTEX-11VI4-1126-SM-5EQMD	normal skin
GTEX-11VI4-1726-SM-5CVLH	normal skin
GTEX-11WQC-1826-SM-5GU59	normal skin
GTEX-11WQC-2526-SM-5CVLE	normal skin
GTEX-11WQK-1026-SM-5EQLX	normal skin
GTEX-11XUK-2026-SM-5EQLF	normal skin
GTEX-11ZTS-0126-SM-5EQ6M	normal skin
GTEX-11ZTT-2126-SM-5CVLO	normal skin
GTEX-11ZTT-2426-SM-5EQLS	normal skin
GTEX-11ZU8-0126-SM-5EQ58	normal skin
GTEX-11ZU8-2526-SM-5EQKI	normal skin
GTEX-11ZUS-2626-SM-5FQUR	normal skin
GTEX-11ZVC-2526-SM-5FQTE	normal skin
GTEX-1211K-1526-SM-5FQU4	normal skin
GTEX-1211K-2026-SM-5EQ4Z	normal skin
GTEX-12126-0326-SM-5PNW3	normal skin
GTEX-12126-0826-SM-5FQTZ	normal skin
GTEX-1212Z-0126-SM-59HK4	normal skin
GTEX-1212Z-2526-SM-5EGKP	normal skin
GTEX-12584-0126-SM-5EGKQ	normal skin
GTEX-12584-0726-SM-5FQTK	normal skin
GTEX-12696-0126-SM-5EQ4L	normal skin
GTEX-12696-2426-SM-5EQ6H	normal skin
GTEX-1269C-2526-SM-5EGJ3	normal skin
GTEX-12BJ1-0926-SM-5EQ62	normal skin
GTEX-12C56-1526-SM-5FQUQ	normal skin
GTEX-12C56-1726-SM-5EQ61	normal skin
GTEX-12KS4-0326-SM-5EQ41	normal skin
GTEX-12KS4-2126-SM-5FQUT	normal skin
GTEX-12WS9-0126-SM-5EGL7	normal skin
GTEX-12WS9-0326-SM-59HJV	normal skin
GTEX-12WSA-0226-SM-5BC5V	normal skin
GTEX-12WSB-0126-SM-59HJN	normal skin
GTEX-12WSB-2926-SM-59HKL	normal skin
GTEX-12WSC-0126-SM-5EQ4P	normal skin
GTEX-12WSC-2826-SM-5BC5Y	normal skin
GTEX-12WSD-0126-SM-59HKN	normal skin
GTEX-12WSD-0626-SM-5GCMW	normal skin
GTEX-12WSH-1526-SM-5BC5W	normal skin
GTEX-12WSJ-1126-SM-5LZVJ	normal skin
GTEX-12WSJ-1826-SM-5GCNY	normal skin
GTEX-12WSK-2126-SM-5CVNC	normal skin
GTEX-12WSK-2326-SM-5GCOH	normal skin
GTEX-12WSL-2026-SM-5GCML	normal skin
GTEX-12WSL-2526-SM-5GCNJ	normal skin
GTEX-12WSN-1426-SM-5GCO6	normal skin
GTEX-12WSN-2326-SM-5DUVG	normal skin
GTEX-12ZZX-0126-SM-5EGK9	normal skin
GTEX-12ZZX-2426-SM-5GCOE	normal skin
GTEX-12ZZY-0226-SM-5LZVE	normal skin
GTEX-12ZZY-0726-SM-5EQ66	normal skin
GTEX-12ZZZ-0626-SM-5DUXI	normal skin
GTEX-13111-1626-SM-5EGJY	normal skin
GTEX-13111-1826-SM-5GCP1	normal skin
GTEX-13112-0126-SM-5P9IU	normal skin
GTEX-13112-2826-SM-5DUWH	normal skin
GTEX-13113-1626-SM-5EQ4I	normal skin
GTEX-13113-1926-SM-5LZWG	normal skin
GTEX-1313W-0126-SM-5LZUN	normal skin
GTEX-1313W-0626-SM-5EQ4H	normal skin
GTEX-1314G-1326-SM-5BC6E	normal skin
GTEX-131XF-2126-SM-5DUWS	normal skin
GTEX-131XF-2626-SM-5EQ6K	normal skin
GTEX-131XH-0126-SM-5LZUY	normal skin
GTEX-131XH-2226-SM-5DUXJ	normal skin
GTEX-131XW-0626-SM-5PNVD	normal skin
GTEX-131YS-0126-SM-5KM1M	normal skin
GTEX-131YS-2826-SM-5EQ47	normal skin
GTEX-132AR-0326-SM-5KM2C	normal skin
GTEX-132NY-0326-SM-5IJBL	normal skin
GTEX-133LE-1826-SM-5J1MV	normal skin
GTEX-133LE-2326-SM-5K7W3	normal skin
GTEX-1399Q-2326-SM-5KM2X	normal skin
GTEX-1399R-1326-SM-5PNYS	normal skin
GTEX-1399R-2726-SM-5IJBA	normal skin
GTEX-1399S-0126-SM-5IJCF	normal skin
GTEX-1399T-2826-SM-5KLYZ	normal skin
GTEX-1399U-1126-SM-5L3DB	normal skin
GTEX-139D8-0226-SM-5KLZO	normal skin
GTEX-139D8-1126-SM-5LU8W	normal skin
GTEX-139T4-0226-SM-5HL5S	normal skin
GTEX-139T8-0126-SM-5K7XZ	normal skin
GTEX-139T8-0626-SM-5KLZX	normal skin
GTEX-139TS-2126-SM-5K7XC	normal skin
GTEX-139TS-2826-SM-5J1OO	normal skin
GTEX-139TT-0126-SM-5K7Y5	normal skin
GTEX-139TT-2126-SM-5LZWC	normal skin
GTEX-139TU-0126-SM-5K7WH	normal skin
GTEX-139TU-0726-SM-5L3EK	normal skin
GTEX-139UW-0326-SM-5J1ML	normal skin
GTEX-139UW-2826-SM-5L3E7	normal skin
GTEX-139YR-1026-SM-5LZYN	normal skin
GTEX-13CF3-2426-SM-5IFGX	normal skin
GTEX-13D11-0926-SM-5J2NC	normal skin
GTEX-13FH7-1126-SM-5K7UG	normal skin
GTEX-13FH7-2026-SM-5IJCR	normal skin
GTEX-13FHO-0426-SM-5L3F5	normal skin
GTEX-13FHP-0126-SM-5IJBG	normal skin
GTEX-13FLV-0126-SM-5K7WT	normal skin
GTEX-13FTW-0326-SM-5K7UW	normal skin
GTEX-13FTW-2626-SM-5K7WL	normal skin
GTEX-13FTX-1526-SM-5K7VJ	normal skin
GTEX-13FTY-0526-SM-5L3EV	normal skin
GTEX-13FTY-2126-SM-5IFFB	normal skin
GTEX-13FXS-0226-SM-5IJCK	normal skin
GTEX-13G51-1826-SM-5KLZH	normal skin
GTEX-13G51-2526-SM-5LZYK	normal skin
GTEX-13IVO-0126-SM-5J1NG	normal skin
GTEX-13IVO-0726-SM-5LZYV	normal skin
GTEX-13JUV-2026-SM-5K7UA	normal skin
GTEX-13JVG-0726-SM-5KM16	normal skin
GTEX-13N11-2326-SM-5IJBF	normal skin
GTEX-13N11-2526-SM-5K7UE	normal skin
GTEX-13N1W-0126-SM-5K7VT	normal skin
GTEX-13N2G-0226-SM-5K7VF	normal skin
GTEX-13N2G-2626-SM-5J1OT	normal skin
GTEX-13NYB-0126-SM-5J1MD	normal skin
GTEX-13NYB-2526-SM-5K7Z6	normal skin
GTEX-13NYC-0326-SM-5K7WP	normal skin
GTEX-13NYS-0626-SM-5L3F1	normal skin
GTEX-13NZ8-0826-SM-5MR3I	normal skin
GTEX-13NZ9-2626-SM-5L3FK	normal skin
GTEX-13NZB-2526-SM-5J1OM	normal skin
GTEX-13O1R-0126-SM-5L3EH	normal skin
GTEX-13O21-1426-SM-5K7XI	normal skin
GTEX-13O3O-2326-SM-5IJD6	normal skin
GTEX-13O3P-0126-SM-5KM4S	normal skin
GTEX-13O3Q-2426-SM-5IJBR	normal skin
GTEX-13OVG-1626-SM-5J1NF	normal skin
GTEX-13OVH-0126-SM-5MR4B	normal skin
GTEX-13OVH-0526-SM-5L3E6	normal skin
GTEX-13OVI-1426-SM-5L3EY	normal skin
GTEX-13OVI-2726-SM-5KM56	normal skin
GTEX-13OVJ-0126-SM-5KM36	normal skin
GTEX-13OVJ-0826-SM-5J1OK	normal skin
GTEX-13OVL-0126-SM-5L3GJ	normal skin
GTEX-13OVL-0226-SM-5L3E9	normal skin
GTEX-13OW5-0126-SM-5MR3A	normal skin
GTEX-13OW5-2326-SM-5L3HO	normal skin
GTEX-13OW6-0426-SM-5L3HM	normal skin
GTEX-13OW6-2726-SM-5J2OE	normal skin
GTEX-13OW7-0126-SM-5MR3B	normal skin
GTEX-13OW7-0426-SM-5K7VK	normal skin
GTEX-13OW8-1026-SM-5J1NQ	normal skin
GTEX-13OW8-1326-SM-5J1OW	normal skin
GTEX-13PDP-0126-SM-5L3HD	normal skin
GTEX-13PDP-0726-SM-5L3HP	normal skin
GTEX-13PVQ-0126-SM-5SIB4	normal skin
GTEX-13PVQ-0626-SM-5LU47	normal skin
GTEX-13PVR-0426-SM-5RQK2	normal skin
GTEX-13PVR-2326-SM-5QGR1	normal skin
GTEX-13RTJ-2426-SM-5S2Q2	normal skin
GTEX-13S7M-0126-SM-5SI6A	normal skin
GTEX-13SLW-0126-SM-5SI6C	normal skin
GTEX-13SLW-0626-SM-5Q5ER	normal skin
GTEX-13SLX-0526-SM-5S2ON	normal skin
GTEX-13U4I-0126-SM-5LU38	normal skin
GTEX-13U4I-2226-SM-5LU5H	normal skin
GTEX-13VXT-0126-SM-5LU4I	normal skin
GTEX-13VXT-1926-SM-5K7UO	normal skin
GTEX-13VXU-0126-SM-5SI9F	normal skin
GTEX-13VXU-0626-SM-5L3F9	normal skin
GTEX-13W3W-0726-SM-5IJDQ	normal skin
GTEX-13W3W-2426-SM-5LU5B	normal skin
GTEX-13W46-0226-SM-5SIAG	normal skin
GTEX-13X6I-0626-SM-5QGP9	normal skin
GTEX-13X6I-1826-SM-5SIAO	normal skin
GTEX-13X6J-0126-SM-5QGOU	normal skin
GTEX-13X6J-0626-SM-5LU5F	normal skin
GTEX-13X6K-0626-SM-5LU5D	normal skin
GTEX-13YAN-0326-SM-5O9DF	normal skin
GTEX-144FL-0626-SM-5LU43	normal skin
GTEX-144GN-2326-SM-5LU4F	normal skin
GTEX-144GO-2026-SM-5O99P	normal skin
GTEX-145LS-0126-SM-5QGP1	normal skin
GTEX-145LT-1726-SM-5QGP3	normal skin
GTEX-145LV-2126-SM-5LU8N	normal skin
GTEX-145ME-1726-SM-5Q5EU	normal skin
GTEX-145ME-1826-SM-5SI9G	normal skin
GTEX-145MF-0626-SM-5LUAI	normal skin
GTEX-145MG-1526-SM-5Q5EM	normal skin
GTEX-145MH-2826-SM-5RQJF	normal skin
GTEX-145MI-0526-SM-5O9A8	normal skin
GTEX-145MI-0626-SM-5SI8S	normal skin
GTEX-145MN-1526-SM-5SI9T	normal skin
GTEX-145MN-2226-SM-5SIAU	normal skin
GTEX-145MO-2826-SM-5LU96	normal skin
GTEX-146FH-0126-SM-5QGPP	normal skin
GTEX-146FQ-0126-SM-5NQA9	normal skin
GTEX-146FQ-2126-SM-5RQHU	normal skin
GTEX-146FR-1326-SM-5SIAJ	normal skin
GTEX-14753-0426-SM-5NQAM	normal skin
GTEX-14753-0726-SM-5QGQO	normal skin
GTEX-147F3-0526-SM-5SI98	normal skin
GTEX-147F3-1726-SM-5SIAW	normal skin
GTEX-147F4-0226-SM-5QGPW	normal skin
GTEX-147GR-0526-SM-5S2MY	normal skin
GTEX-148VI-1626-SM-5SI6E	normal skin
GTEX-148VJ-0626-SM-5LUAW	normal skin
GTEX-1497J-0226-SM-5QGPU	normal skin
GTEX-14A5H-0426-SM-5QGQF	normal skin
GTEX-14A5H-0826-SM-5QGPJ	normal skin
GTEX-14A6H-0126-SM-5QGPK	normal skin
GTEX-14A6H-2026-SM-5Q5DD	normal skin
GTEX-14AS3-1526-SM-5Q5ED	normal skin
GTEX-14B4R-1326-SM-5Q5EZ	normal skin
GTEX-14BIN-1126-SM-5RQJZ	normal skin
GTEX-14BMU-1226-SM-5S2OR	normal skin
GTEX-14BMV-0126-SM-5S2PO	normal skin
GTEX-14C38-0726-SM-5SI6M	normal skin
GTEX-14C39-1726-SM-5RQIL	normal skin
GTEX-14C5O-0126-SM-5SI6N	normal skin
GTEX-14DAQ-0126-SM-5S2MQ	normal skin
GTEX-14DAR-2026-SM-5S2O3	normal skin
GTEX-14E6C-0126-SM-5RQIP	normal skin
GTEX-14E6E-1826-SM-5S2R7	normal skin
GTEX-N7MS-0225-SM-4E3HO	normal skin
GTEX-NFK9-0226-SM-2HMKQ	normal skin
GTEX-NPJ8-0126-SM-2YUNR	normal skin
GTEX-O5YT-0126-SM-48TBW	normal skin
GTEX-O5YW-0126-SM-3LK6D	normal skin
GTEX-OHPL-0126-SM-2HMJ7	normal skin
GTEX-OHPM-0126-SM-2YUN9	normal skin
GTEX-OIZG-0726-SM-33HBL	normal skin
GTEX-OIZH-0126-SM-2HMIS	normal skin
GTEX-OOBK-0126-SM-2YUND	normal skin
GTEX-OXRK-0226-SM-2YUN1	normal skin
GTEX-OXRK-0226-SM-3NB2G	normal skin
GTEX-OXRL-0126-SM-2YUMP	normal skin
GTEX-OXRN-0126-SM-48TDM	normal skin
GTEX-OXRO-0126-SM-2YUN4	normal skin
GTEX-OXRP-0126-SM-3NB32	normal skin
GTEX-OXRP-0126-SM-48TDI	normal skin
GTEX-P4PP-0126-SM-3LK69	normal skin
GTEX-P4PQ-0126-SM-2S1NM	normal skin
GTEX-P4QR-0326-SM-5SI8P	normal skin
GTEX-P4QT-0126-SM-2I3FL	normal skin
GTEX-PLZ4-0126-SM-2S1OG	normal skin
GTEX-PLZ4-0126-SM-5SI8O	normal skin
GTEX-PLZ5-2026-SM-2S1O4	normal skin
GTEX-PLZ6-1426-SM-2S1OQ	normal skin
GTEX-PLZ6-1426-SM-5S2TR	normal skin
GTEX-PSDG-0226-SM-33HC1	normal skin
GTEX-PVOW-0126-SM-2XCFA	normal skin
GTEX-PWCY-1826-SM-2S1OK	normal skin
GTEX-PWCY-1826-SM-5SI7U	normal skin
GTEX-PWN1-0126-SM-2I3FK	normal skin
GTEX-PWO3-1526-SM-48TCM	normal skin
GTEX-Q2AI-1326-SM-2S1PL	normal skin
GTEX-QCQG-1726-SM-3GIJ9	normal skin
GTEX-QDT8-0126-SM-48TZ1	normal skin
GTEX-QDVN-2026-SM-3GAEP	normal skin
GTEX-QEG4-0226-SM-2S1PY	normal skin
GTEX-QESD-1426-SM-2S1R9	normal skin
GTEX-QLQ7-1626-SM-2S1R8	normal skin
GTEX-QLQW-1126-SM-2S1Q8	normal skin
GTEX-QV44-1926-SM-2S1RF	normal skin
GTEX-QVJO-1626-SM-2S1QW	normal skin
GTEX-R3RS-0126-SM-3GIJL	normal skin
GTEX-R55E-0126-SM-2TC5Y	normal skin
GTEX-R55F-0126-SM-48FCK	normal skin
GTEX-R55G-2526-SM-2TC6D	normal skin
GTEX-RM2N-1426-SM-2TF4H	normal skin
GTEX-RN64-0126-SM-2TC68	normal skin
GTEX-RNOR-0126-SM-2TF57	normal skin
GTEX-RU72-0926-SM-2TF6B	normal skin
GTEX-RUSQ-1526-SM-2TF62	normal skin
GTEX-RVPU-2226-SM-2XCAQ	normal skin
GTEX-RWSA-0126-SM-2XCBB	normal skin
GTEX-S3XE-1726-SM-3K2AM	normal skin
GTEX-S7PM-0126-SM-4AD6S	normal skin
GTEX-S7SF-1626-SM-3K2AY	normal skin
GTEX-SIU7-1726-SM-2XCDZ	normal skin
GTEX-SIU8-0126-SM-2XCDT	normal skin
GTEX-SJXC-0126-SM-2XCFF	normal skin
GTEX-SUCS-1926-SM-32PM3	normal skin
GTEX-T2IS-0126-SM-4DM6O	normal skin
GTEX-T5JC-0426-SM-32PLO	normal skin
GTEX-T6MN-0126-SM-32PLP	normal skin
GTEX-T6MO-1626-SM-32QOM	normal skin
GTEX-T8EM-1026-SM-3DB7M	normal skin
GTEX-TMKS-0126-SM-3DB7S	normal skin
GTEX-TML8-1926-SM-32QOS	normal skin
GTEX-TMMY-0226-SM-33HBA	normal skin
GTEX-TMZS-0126-SM-3DB9Q	normal skin
GTEX-TSE9-0126-SM-3DB83	normal skin
GTEX-U3ZM-1526-SM-3DB9D	normal skin
GTEX-U4B1-1826-SM-4DXSU	normal skin
GTEX-U8T8-0126-SM-3DB94	normal skin
GTEX-U8XE-0226-SM-4E3J3	normal skin
GTEX-U8XE-0326-SM-3DB8P	normal skin
GTEX-UJHI-1526-SM-3DB99	normal skin
GTEX-UPJH-0226-SM-3GADV	normal skin
GTEX-UPK5-0726-SM-4IHL7	normal skin
GTEX-V1D1-2026-SM-3GAF4	normal skin
GTEX-V1D1-2226-SM-3NMAX	normal skin
GTEX-VJYA-1526-SM-3GIJV	normal skin
GTEX-VUSG-2326-SM-4KL1U	normal skin
GTEX-VUSG-2526-SM-4KL1V	normal skin
GTEX-W5WG-1826-SM-4KL2Y	normal skin
GTEX-W5X1-2526-SM-3GILC	normal skin
GTEX-WEY5-2326-SM-3GIKK	normal skin
GTEX-WFG7-2026-SM-5SI7P	normal skin
GTEX-WFON-1926-SM-3LK7L	normal skin
GTEX-WFON-2126-SM-3LK7O	normal skin
GTEX-WH7G-2026-SM-3NMBL	normal skin
GTEX-WH7G-2326-SM-3NMBC	normal skin
GTEX-WHPG-2626-SM-3NMBR	normal skin
GTEX-WHSB-1326-SM-3LK6W	normal skin
GTEX-WHSE-0126-SM-3NMBT	normal skin
GTEX-WHWD-1826-SM-3LK6I	normal skin
GTEX-WI4N-1026-SM-3LK7N	normal skin
GTEX-WI4N-2726-SM-3LK7Y	normal skin
GTEX-WK11-2726-SM-3NMAQ	normal skin
GTEX-WOFL-0126-SM-3MJG2	normal skin
GTEX-WQUQ-0426-SM-3MJFU	normal skin
GTEX-WRHK-1426-SM-3MJF9	normal skin
GTEX-WRHU-2826-SM-3MJG8	normal skin
GTEX-WVJS-0126-SM-4MVOT	normal skin
GTEX-WXYG-2026-SM-4E3IY	normal skin
GTEX-WXYG-2326-SM-4E3I6	normal skin
GTEX-WY7C-2126-SM-3NB2R	normal skin
GTEX-WY7C-2326-SM-3NB2U	normal skin
GTEX-WYBS-0626-SM-3NMAS	normal skin
GTEX-WYJK-0126-SM-3NMAB	normal skin
GTEX-WYJK-0526-SM-3NM8Z	normal skin
GTEX-WYVS-1626-SM-3NM9R	normal skin
GTEX-WYVS-2126-SM-3NMA3	normal skin
GTEX-WZTO-0126-SM-3NM95	normal skin
GTEX-X261-0126-SM-3NMD6	normal skin
GTEX-X3Y1-2026-SM-3P5YM	normal skin
GTEX-X4EO-0326-SM-3P5YO	normal skin
GTEX-X4EO-2926-SM-4E3JH	normal skin
GTEX-X4EP-0126-SM-3P5YV	normal skin
GTEX-X4EP-0626-SM-3P621	normal skin
GTEX-X4XX-0126-SM-3NMC2	normal skin
GTEX-X4XY-0226-SM-4E3IZ	normal skin
GTEX-X585-0226-SM-4QAS2	normal skin
GTEX-X585-2426-SM-46MW2	normal skin
GTEX-X5EB-2226-SM-46MW4	normal skin
GTEX-X62O-0126-SM-4E3JN	normal skin
GTEX-X638-0126-SM-47JZ8	normal skin
GTEX-X8HC-0126-SM-4E3JW	normal skin
GTEX-X8HC-0626-SM-4E3HQ	normal skin
GTEX-XAJ8-0826-SM-47JY6	normal skin
GTEX-XAJ8-1426-SM-47JYM	normal skin
GTEX-XBEC-0726-SM-4QARZ	normal skin
GTEX-XBED-1926-SM-47JYP	normal skin
GTEX-XBED-2226-SM-47JYQ	normal skin
GTEX-XBEW-0626-SM-4QASP	normal skin
GTEX-XBEW-1126-SM-4QARW	normal skin
GTEX-XK95-0226-SM-4AT58	normal skin
GTEX-XOT4-0626-SM-4B66L	normal skin
GTEX-XOTO-0126-SM-4B66N	normal skin
GTEX-XOTO-0726-SM-4B659	normal skin
GTEX-XPVG-2126-SM-4B667	normal skin
GTEX-XPVG-2626-SM-4B669	normal skin
GTEX-XQ3S-1426-SM-4BOPR	normal skin
GTEX-XQ3S-1526-SM-4BOOC	normal skin
GTEX-XQ8I-0426-SM-4BOPO	normal skin
GTEX-XQ8I-0926-SM-4BOOF	normal skin
GTEX-XUJ4-1826-SM-4BOOU	normal skin
GTEX-XUW1-0426-SM-4BOOT	normal skin
GTEX-XUW1-0926-SM-4BONX	normal skin
GTEX-XUYS-0126-SM-47JWZ	normal skin
GTEX-XUZC-1726-SM-4BRWS	normal skin
GTEX-XV7Q-1826-SM-4BRUV	normal skin
GTEX-XV7Q-2526-SM-4BRV9	normal skin
GTEX-XXEK-1626-SM-4BRUZ	normal skin
GTEX-XXEK-2226-SM-4BRUM	normal skin
GTEX-XYKS-2126-SM-4E3IB	normal skin
GTEX-Y111-0126-SM-4SOIV	normal skin
GTEX-Y111-0626-SM-4SOIT	normal skin
GTEX-Y114-2126-SM-4TT8B	normal skin
GTEX-Y114-2426-SM-4TT8A	normal skin
GTEX-Y3I4-1726-SM-4TT89	normal skin
GTEX-Y3I4-2126-SM-4TT7C	normal skin
GTEX-Y3IK-1626-SM-4YCF5	normal skin
GTEX-Y3IK-2426-SM-4WWDU	normal skin
GTEX-Y5LM-1926-SM-5RQJH	normal skin
GTEX-Y5V5-0126-SM-5S2NW	normal skin
GTEX-Y5V5-2326-SM-4V6GA	normal skin
GTEX-Y5V6-2326-SM-4VDSA	normal skin
GTEX-Y5V6-2426-SM-4VDSB	normal skin
GTEX-Y8DK-0126-SM-4TT3L	normal skin
GTEX-Y8E4-0626-SM-4WWDL	normal skin
GTEX-Y8E4-2026-SM-5IFJB	normal skin
GTEX-Y8LW-1526-SM-5IFHL	normal skin
GTEX-Y8LW-1826-SM-5S2MV	normal skin
GTEX-Y9LG-1126-SM-4VBQ7	normal skin
GTEX-YB5K-2026-SM-4VDT3	normal skin
GTEX-YB5K-2126-SM-4WWDJ	normal skin
GTEX-YEC3-1326-SM-4WWEL	normal skin
GTEX-YEC3-1326-SM-5PNXV	normal skin
GTEX-YEC4-1826-SM-4W1YP	normal skin
GTEX-YEC4-2126-SM-5IFJH	normal skin
GTEX-YECK-0326-SM-4W1YS	normal skin
GTEX-YF7O-1526-SM-5IFI6	normal skin
GTEX-YFC4-0126-SM-5CVLY	normal skin
GTEX-YFCO-1226-SM-5LUAT	normal skin
GTEX-YJ89-0126-SM-4TT3X	normal skin
GTEX-YJ8A-0426-SM-5IFID	normal skin
GTEX-YJ8O-2526-SM-5HL85	normal skin
GTEX-Z93S-0126-SM-5HL7M	normal skin
GTEX-Z93S-1626-SM-5CVMB	normal skin
GTEX-Z93T-0126-SM-5HL5N	normal skin
GTEX-Z9EW-1626-SM-5CVMN	normal skin
GTEX-ZA64-1026-SM-5HL8R	normal skin
GTEX-ZAB4-2126-SM-5HL8U	normal skin
GTEX-ZAB5-1826-SM-5HL7C	normal skin
GTEX-ZAB5-2626-SM-5KM3Y	normal skin
GTEX-ZAJG-0126-SM-5HL94	normal skin
GTEX-ZAK1-0126-SM-5IJD3	normal skin
GTEX-ZAK1-0626-SM-5HL8E	normal skin
GTEX-ZC5H-0226-SM-4WAY9	normal skin
GTEX-ZC5H-1526-SM-5HL9Y	normal skin
GTEX-ZDTS-0126-SM-4WAY5	normal skin
GTEX-ZDTS-0826-SM-4WKHL	normal skin
GTEX-ZDTT-0426-SM-4WKFL	normal skin
GTEX-ZDTT-2726-SM-4WKF8	normal skin
GTEX-ZDXO-3026-SM-5J1N5	normal skin
GTEX-ZDXO-3126-SM-5IJDF	normal skin
GTEX-ZDYS-2026-SM-5HL5L	normal skin
GTEX-ZDYS-2426-SM-4WKGI	normal skin
GTEX-ZE7O-0126-SM-57WC1	normal skin
GTEX-ZE7O-2726-SM-51MT5	normal skin
GTEX-ZE9C-2526-SM-5IJDR	normal skin
GTEX-ZE9C-2726-SM-57WB5	normal skin
GTEX-ZEX8-2426-SM-4WKG4	normal skin
GTEX-ZF28-0126-SM-4WKGK	normal skin
GTEX-ZF29-0926-SM-4WKFZ	normal skin
GTEX-ZF2S-2326-SM-4WWCE	normal skin
GTEX-ZGAY-0526-SM-4WWBB	normal skin
GTEX-ZLFU-1826-SM-4WWBV	normal skin
GTEX-ZLV1-1526-SM-4WWBC	normal skin
GTEX-ZLWG-0826-SM-59888	normal skin
GTEX-ZP4G-1426-SM-4WWCL	normal skin
GTEX-ZP4G-2426-SM-57WEY	normal skin
GTEX-ZPCL-1126-SM-4WWFE	normal skin
GTEX-ZPIC-1726-SM-57WF2	normal skin
GTEX-ZPU1-1126-SM-4YCF3	normal skin
GTEX-ZQG8-1626-SM-5HL6H	normal skin
GTEX-ZQUD-1426-SM-57WER	normal skin
GTEX-ZT9W-1126-SM-57WDR	normal skin
GTEX-ZT9W-2426-SM-57WFJ	normal skin
GTEX-ZT9X-1526-SM-5DUXD	normal skin
GTEX-ZTPG-0326-SM-5O9AX	normal skin
GTEX-ZTSS-1426-SM-5985P	normal skin
GTEX-ZTSS-1926-SM-57WEW	normal skin
GTEX-ZTTD-2826-SM-4YCFA	normal skin
GTEX-ZTX8-1326-SM-4YCEL	normal skin
GTEX-ZTX8-1426-SM-5DUVO	normal skin
GTEX-ZU9S-0226-SM-5E441	normal skin
GTEX-ZU9S-1826-SM-5NQ9E	normal skin
GTEX-ZUA1-2626-SM-5NQ92	normal skin
GTEX-ZV68-0126-SM-59HKS	normal skin
GTEX-ZV7C-0926-SM-59HL1	normal skin
GTEX-ZVE1-0726-SM-51MRN	normal skin
GTEX-ZVE2-0226-SM-59HJB	normal skin
GTEX-ZVE2-2826-SM-5GU51	normal skin
GTEX-ZVP2-0326-SM-57WBP	normal skin
GTEX-ZVT2-0126-SM-5GIDQ	normal skin
GTEX-ZVT2-2526-SM-51MT1	normal skin
GTEX-ZVT3-0126-SM-5GU6I	normal skin
GTEX-ZVT4-0126-SM-51MS1	normal skin
GTEX-ZVTK-0226-SM-51MRG	normal skin
GTEX-ZVTK-0426-SM-51MRS	normal skin
GTEX-ZVZO-0126-SM-5A5L9	normal skin
GTEX-ZVZP-1226-SM-5GID7	normal skin
GTEX-ZVZP-2426-SM-59HKJ	normal skin
GTEX-ZVZQ-0326-SM-59HLL	normal skin
GTEX-ZWKS-0126-SM-5SIAA	normal skin
GTEX-ZWKS-0626-SM-5GIDV	normal skin
GTEX-ZXG5-0126-SM-5GIEU	normal skin
GTEX-ZXG5-2126-SM-59HKD	normal skin
GTEX-ZY6K-1426-SM-5GZX2	normal skin
GTEX-ZY6K-1826-SM-5GZXK	normal skin
GTEX-ZYFC-0426-SM-5GICQ	normal skin
GTEX-ZYFD-0126-SM-5GIDL	normal skin
GTEX-ZYFD-0626-SM-5E44E	normal skin
GTEX-ZYFG-1526-SM-5GZYM	normal skin
GTEX-ZYFG-2326-SM-5E44B	normal skin
GTEX-ZYT6-0226-SM-5NQ6T	normal skin
GTEX-ZYT6-2326-SM-5GZY3	normal skin
GTEX-ZYVF-0926-SM-5E44J	normal skin
GTEX-ZYW4-0126-SM-5E44A	normal skin
GTEX-ZYW4-0626-SM-59HJR	normal skin
GTEX-ZYWO-2226-SM-5GZXR	normal skin
GTEX-ZYY3-2926-SM-5GIEB	normal skin
GTEX-ZZ64-1026-SM-5GZXG	normal skin
GTEX-ZZ64-1726-SM-5GZYB	normal skin
GTEX-ZZPT-0226-SM-5E43X	normal skin
TCGA-3N-A9WB-06A	melanoma
TCGA-3N-A9WC-06A	melanoma
TCGA-3N-A9WD-06A	melanoma
TCGA-BF-A1PU-01A	melanoma
TCGA-BF-A1PV-01A	melanoma
TCGA-BF-A1PX-01A	melanoma
TCGA-BF-A1PZ-01A	melanoma
TCGA-BF-A1Q0-01A	melanoma
TCGA-BF-A3DJ-01A	melanoma
TCGA-BF-A3DL-01A	melanoma
TCGA-BF-A3DM-01A	melanoma
TCGA-BF-A3DN-01A	melanoma
TCGA-BF-A5EO-01A	melanoma
TCGA-BF-A5EP-01A	melanoma
TCGA-BF-A5EQ-01A	melanoma
TCGA-BF-A5ER-01A	melanoma
TCGA-BF-A5ES-01A	melanoma
TCGA-BF-A9VF-01A	melanoma
TCGA-BF-AAOU-01A	melanoma
TCGA-BF-AAOX-01A	melanoma
TCGA-BF-AAP0-06A	melanoma
TCGA-BF-AAP1-01A	melanoma
TCGA-BF-AAP2-01A	melanoma
TCGA-BF-AAP4-01A	melanoma
TCGA-BF-AAP6-01A	melanoma
TCGA-BF-AAP7-01A	melanoma
TCGA-BF-AAP8-01A	melanoma
TCGA-D3-A1Q1-06A	melanoma
TCGA-D3-A1Q3-06A	melanoma
TCGA-D3-A1Q4-06A	melanoma
TCGA-D3-A1Q5-06A	melanoma
TCGA-D3-A1Q6-06A	melanoma
TCGA-D3-A1Q7-06A	melanoma
TCGA-D3-A1Q8-06A	melanoma
TCGA-D3-A1Q9-06A	melanoma
TCGA-D3-A1QA-06A	melanoma
TCGA-D3-A1QA-07A	melanoma
TCGA-D3-A1QB-06A	melanoma
TCGA-D3-A2J6-06A	melanoma
TCGA-D3-A2J7-06A	melanoma
TCGA-D3-A2J8-06A	melanoma
TCGA-D3-A2J9-06A	melanoma
TCGA-D3-A2JA-06A	melanoma
TCGA-D3-A2JB-06A	melanoma
TCGA-D3-A2JC-06A	melanoma
TCGA-D3-A2JD-06A	melanoma
TCGA-D3-A2JE-06A	melanoma
TCGA-D3-A2JF-06A	melanoma
TCGA-D3-A2JG-06A	melanoma
TCGA-D3-A2JH-06A	melanoma
TCGA-D3-A2JK-06A	melanoma
TCGA-D3-A2JL-06A	melanoma
TCGA-D3-A2JN-06A	melanoma
TCGA-D3-A2JO-06A	melanoma
TCGA-D3-A2JP-06A	melanoma
TCGA-D3-A3BZ-06A	melanoma
TCGA-D3-A3C1-06A	melanoma
TCGA-D3-A3C3-06A	melanoma
TCGA-D3-A3C6-06A	melanoma
TCGA-D3-A3C7-06A	melanoma
TCGA-D3-A3C8-06A	melanoma
TCGA-D3-A3CB-06A	melanoma
TCGA-D3-A3CC-06A	melanoma
TCGA-D3-A3CE-06A	melanoma
TCGA-D3-A3CF-06A	melanoma
TCGA-D3-A3ML-06A	melanoma
TCGA-D3-A3MO-06A	melanoma
TCGA-D3-A3MR-06A	melanoma
TCGA-D3-A3MU-06A	melanoma
TCGA-D3-A3MV-06A	melanoma
TCGA-D3-A51E-06A	melanoma
TCGA-D3-A51F-06A	melanoma
TCGA-D3-A51G-06A	melanoma
TCGA-D3-A51H-06A	melanoma
TCGA-D3-A51J-06A	melanoma
TCGA-D3-A51K-06A	melanoma
TCGA-D3-A51N-06A	melanoma
TCGA-D3-A51R-06A	melanoma
TCGA-D3-A51T-06A	melanoma
TCGA-D3-A5GL-06A	melanoma
TCGA-D3-A5GN-06A	melanoma
TCGA-D3-A5GO-06A	melanoma
TCGA-D3-A5GR-06A	melanoma
TCGA-D3-A5GS-06A	melanoma
TCGA-D3-A5GT-01A	melanoma
TCGA-D3-A5GU-06A	melanoma
TCGA-D3-A8GB-06A	melanoma
TCGA-D3-A8GC-06A	melanoma
TCGA-D3-A8GD-06A	melanoma
TCGA-D3-A8GE-06A	melanoma
TCGA-D3-A8GI-06A	melanoma
TCGA-D3-A8GJ-06A	melanoma
TCGA-D3-A8GK-06A	melanoma
TCGA-D3-A8GL-06A	melanoma
TCGA-D3-A8GM-06A	melanoma
TCGA-D3-A8GN-06A	melanoma
TCGA-D3-A8GO-06A	melanoma
TCGA-D3-A8GP-06A	melanoma
TCGA-D3-A8GQ-06A	melanoma
TCGA-D3-A8GR-06A	melanoma
TCGA-D3-A8GS-06A	melanoma
TCGA-D3-A8GV-06A	melanoma
TCGA-D9-A148-06A	melanoma
TCGA-D9-A149-06A	melanoma
TCGA-D9-A1JW-06A	melanoma
TCGA-D9-A1JX-06A	melanoma
TCGA-D9-A1X3-06A	melanoma
TCGA-D9-A3Z1-06A	melanoma
TCGA-D9-A3Z3-06A	melanoma
TCGA-D9-A3Z4-01A	melanoma
TCGA-D9-A4Z2-01A	melanoma
TCGA-D9-A4Z3-01A	melanoma
TCGA-D9-A4Z5-01A	melanoma
TCGA-D9-A4Z6-06A	melanoma
TCGA-D9-A6E9-06A	melanoma
TCGA-D9-A6EA-06A	melanoma
TCGA-D9-A6EC-06A	melanoma
TCGA-D9-A6EG-06A	melanoma
TCGA-DA-A1HV-06A	melanoma
TCGA-DA-A1HW-06A	melanoma
TCGA-DA-A1HY-06A	melanoma
TCGA-DA-A1I0-06A	melanoma
TCGA-DA-A1I1-06A	melanoma
TCGA-DA-A1I2-06A	melanoma
TCGA-DA-A1I4-06A	melanoma
TCGA-DA-A1I5-06A	melanoma
TCGA-DA-A1I7-06A	melanoma
TCGA-DA-A1I8-06A	melanoma
TCGA-DA-A1IA-06A	melanoma
TCGA-DA-A1IB-06A	melanoma
TCGA-DA-A1IC-06A	melanoma
TCGA-DA-A3F2-06A	melanoma
TCGA-DA-A3F3-06A	melanoma
TCGA-DA-A3F5-06A	melanoma
TCGA-DA-A3F8-06A	melanoma
TCGA-DA-A95V-06A	melanoma
TCGA-DA-A95W-06A	melanoma
TCGA-DA-A95X-06A	melanoma
TCGA-DA-A95Y-06A	melanoma
TCGA-DA-A95Z-06A	melanoma
TCGA-DA-A960-01A	melanoma
TCGA-EB-A1NK-01A	melanoma
TCGA-EB-A24C-01A	melanoma
TCGA-EB-A24D-01A	melanoma
TCGA-EB-A299-01A	melanoma
TCGA-EB-A3HV-01A	melanoma
TCGA-EB-A3XB-01A	melanoma
TCGA-EB-A3XC-01A	melanoma
TCGA-EB-A3XD-01A	melanoma
TCGA-EB-A3XE-01A	melanoma
TCGA-EB-A3XF-01A	melanoma
TCGA-EB-A3Y6-01A	melanoma
TCGA-EB-A3Y7-01A	melanoma
TCGA-EB-A41A-01A	melanoma
TCGA-EB-A41B-01A	melanoma
TCGA-EB-A42Y-01A	melanoma
TCGA-EB-A42Z-01A	melanoma
TCGA-EB-A430-01A	melanoma
TCGA-EB-A431-01A	melanoma
TCGA-EB-A44N-01A	melanoma
TCGA-EB-A44O-01A	melanoma
TCGA-EB-A44P-01A	melanoma
TCGA-EB-A44Q-06A	melanoma
TCGA-EB-A44R-06A	melanoma
TCGA-EB-A4IQ-01A	melanoma
TCGA-EB-A4IS-01A	melanoma
TCGA-EB-A4OY-01A	melanoma
TCGA-EB-A4OZ-01A	melanoma
TCGA-EB-A4P0-01A	melanoma
TCGA-EB-A4XL-01A	melanoma
TCGA-EB-A51B-01A	melanoma
TCGA-EB-A550-01A	melanoma
TCGA-EB-A551-01A	melanoma
TCGA-EB-A553-01A	melanoma
TCGA-EB-A57M-01A	melanoma
TCGA-EB-A5FP-01A	melanoma
TCGA-EB-A5KH-06A	melanoma
TCGA-EB-A5SE-01A	melanoma
TCGA-EB-A5SF-01A	melanoma
TCGA-EB-A5SG-06A	melanoma
TCGA-EB-A5SH-06A	melanoma
TCGA-EB-A5UL-06A	melanoma
TCGA-EB-A5UM-01A	melanoma
TCGA-EB-A5UN-06A	melanoma
TCGA-EB-A5VU-01A	melanoma
TCGA-EB-A5VV-06A	melanoma
TCGA-EB-A6L9-06A	melanoma
TCGA-EB-A6QY-01A	melanoma
TCGA-EB-A6QZ-01A	melanoma
TCGA-EB-A6R0-01A	melanoma
TCGA-EB-A82B-01A	melanoma
TCGA-EB-A82C-01A	melanoma
TCGA-EB-A85I-01A	melanoma
TCGA-EB-A85J-01A	melanoma
TCGA-EB-A97M-01A	melanoma
TCGA-EE-A17X-06A	melanoma
TCGA-EE-A17Y-06A	melanoma
TCGA-EE-A17Z-06A	melanoma
TCGA-EE-A180-06A	melanoma
TCGA-EE-A181-06A	melanoma
TCGA-EE-A182-06A	melanoma
TCGA-EE-A183-06A	melanoma
TCGA-EE-A184-06A	melanoma
TCGA-EE-A185-06A	melanoma
TCGA-EE-A20B-06A	melanoma
TCGA-EE-A20C-06A	melanoma
TCGA-EE-A20F-06A	melanoma
TCGA-EE-A20H-06A	melanoma
TCGA-EE-A20I-06A	melanoma
TCGA-EE-A29A-06A	melanoma
TCGA-EE-A29B-06A	melanoma
TCGA-EE-A29C-06A	melanoma
TCGA-EE-A29D-06A	melanoma
TCGA-EE-A29E-06A	melanoma
TCGA-EE-A29G-06A	melanoma
TCGA-EE-A29H-06A	melanoma
TCGA-EE-A29L-06A	melanoma
TCGA-EE-A29M-06A	melanoma
TCGA-EE-A29N-06A	melanoma
TCGA-EE-A29P-06A	melanoma
TCGA-EE-A29Q-06A	melanoma
TCGA-EE-A29R-06A	melanoma
TCGA-EE-A29S-06A	melanoma
TCGA-EE-A29T-06A	melanoma
TCGA-EE-A29V-06A	melanoma
TCGA-EE-A29W-06A	melanoma
TCGA-EE-A29X-06A	melanoma
TCGA-EE-A2A0-06A	melanoma
TCGA-EE-A2A1-06A	melanoma
TCGA-EE-A2A2-06A	melanoma
TCGA-EE-A2A5-06A	melanoma
TCGA-EE-A2A6-06A	melanoma
TCGA-EE-A2GB-06A	melanoma
TCGA-EE-A2GC-06A	melanoma
TCGA-EE-A2GD-06A	melanoma
TCGA-EE-A2GE-06A	melanoma
TCGA-EE-A2GH-06A	melanoma
TCGA-EE-A2GI-06A	melanoma
TCGA-EE-A2GJ-06A	melanoma
TCGA-EE-A2GK-06A	melanoma
TCGA-EE-A2GL-06A	melanoma
TCGA-EE-A2GM-06B	melanoma
TCGA-EE-A2GN-06A	melanoma
TCGA-EE-A2GO-06A	melanoma
TCGA-EE-A2GP-06A	melanoma
TCGA-EE-A2GR-06A	melanoma
TCGA-EE-A2GS-06A	melanoma
TCGA-EE-A2GT-06A	melanoma
TCGA-EE-A2GU-06A	melanoma
TCGA-EE-A2M5-06A	melanoma
TCGA-EE-A2M6-06A	melanoma
TCGA-EE-A2M7-06A	melanoma
TCGA-EE-A2M8-06A	melanoma
TCGA-EE-A2MC-06A	melanoma
TCGA-EE-A2MD-06A	melanoma
TCGA-EE-A2ME-06A	melanoma
TCGA-EE-A2MF-06A	melanoma
TCGA-EE-A2MG-06A	melanoma
TCGA-EE-A2MH-06A	melanoma
TCGA-EE-A2MI-06A	melanoma
TCGA-EE-A2MJ-06A	melanoma
TCGA-EE-A2MK-06A	melanoma
TCGA-EE-A2ML-06A	melanoma
TCGA-EE-A2MM-06A	melanoma
TCGA-EE-A2MN-06A	melanoma
TCGA-EE-A2MP-06A	melanoma
TCGA-EE-A2MQ-06A	melanoma
TCGA-EE-A2MR-06A	melanoma
TCGA-EE-A2MS-06A	melanoma
TCGA-EE-A2MT-06A	melanoma
TCGA-EE-A2MU-06A	melanoma
TCGA-EE-A3AA-06A	melanoma
TCGA-EE-A3AB-06A	melanoma
TCGA-EE-A3AC-06A	melanoma
TCGA-EE-A3AD-06A	melanoma
TCGA-EE-A3AF-06A	melanoma
TCGA-EE-A3AG-06A	melanoma
TCGA-EE-A3AH-06A	melanoma
TCGA-EE-A3J3-06A	melanoma
TCGA-EE-A3J4-06A	melanoma
TCGA-EE-A3J5-06A	melanoma
TCGA-EE-A3J7-06A	melanoma
TCGA-EE-A3J8-06A	melanoma
TCGA-EE-A3JA-06A	melanoma
TCGA-EE-A3JB-06A	melanoma
TCGA-EE-A3JD-06A	melanoma
TCGA-EE-A3JE-06A	melanoma
TCGA-EE-A3JH-06A	melanoma
TCGA-EE-A3JI-06A	melanoma
TCGA-ER-A193-06A	melanoma
TCGA-ER-A194-01A	melanoma
TCGA-ER-A195-06A	melanoma
TCGA-ER-A196-01A	melanoma
TCGA-ER-A197-06A	melanoma
TCGA-ER-A198-06A	melanoma
TCGA-ER-A199-06A	melanoma
TCGA-ER-A19A-06A	melanoma
TCGA-ER-A19B-06A	melanoma
TCGA-ER-A19C-06A	melanoma
TCGA-ER-A19D-06A	melanoma
TCGA-ER-A19E-06A	melanoma
TCGA-ER-A19F-06A	melanoma
TCGA-ER-A19G-06A	melanoma
TCGA-ER-A19H-06A	melanoma
TCGA-ER-A19J-06A	melanoma
TCGA-ER-A19K-01A	melanoma
TCGA-ER-A19L-06A	melanoma
TCGA-ER-A19M-06A	melanoma
TCGA-ER-A19N-06A	melanoma
TCGA-ER-A19O-06A	melanoma
TCGA-ER-A19P-06A	melanoma
TCGA-ER-A19Q-06A	melanoma
TCGA-ER-A19S-06A	melanoma
TCGA-ER-A19T-01A	melanoma
TCGA-ER-A19T-06A	melanoma
TCGA-ER-A19W-06A	melanoma
TCGA-ER-A1A1-06A	melanoma
TCGA-ER-A2NB-01A	melanoma
TCGA-ER-A2NC-06A	melanoma
TCGA-ER-A2ND-06A	melanoma
TCGA-ER-A2NE-06A	melanoma
TCGA-ER-A2NF-01A	melanoma
TCGA-ER-A2NF-06A	melanoma
TCGA-ER-A2NG-06A	melanoma
TCGA-ER-A2NH-06A	melanoma
TCGA-ER-A3ES-06A	melanoma
TCGA-ER-A3ET-06A	melanoma
TCGA-ER-A3EV-06A	melanoma
TCGA-ER-A3PL-06A	melanoma
TCGA-ER-A42H-01A	melanoma
TCGA-ER-A42K-06A	melanoma
TCGA-ER-A42L-06A	melanoma
TCGA-FR-A2OS-01A	melanoma
TCGA-FR-A3R1-01A	melanoma
TCGA-FR-A3YN-06A	melanoma
TCGA-FR-A3YO-06A	melanoma
TCGA-FR-A44A-06A	melanoma
TCGA-FR-A69P-06A	melanoma
TCGA-FR-A726-01A	melanoma
TCGA-FR-A728-01A	melanoma
TCGA-FR-A729-06A	melanoma
TCGA-FR-A7U8-06A	melanoma
TCGA-FR-A7U9-06A	melanoma
TCGA-FR-A7UA-06A	melanoma
TCGA-FR-A8YC-06A	melanoma
TCGA-FR-A8YD-06A	melanoma
TCGA-FR-A8YE-06A	melanoma
TCGA-FS-A1YW-06A	melanoma
TCGA-FS-A1YX-06A	melanoma
TCGA-FS-A1YY-06A	melanoma
TCGA-FS-A1Z0-06A	melanoma
TCGA-FS-A1Z3-06A	melanoma
TCGA-FS-A1Z4-06A	melanoma
TCGA-FS-A1Z7-06A	melanoma
TCGA-FS-A1ZA-06A	melanoma
TCGA-FS-A1ZB-06A	melanoma
TCGA-FS-A1ZC-06A	melanoma
TCGA-FS-A1ZD-06A	melanoma
TCGA-FS-A1ZE-06A	melanoma
TCGA-FS-A1ZF-06A	melanoma
TCGA-FS-A1ZG-06A	melanoma
TCGA-FS-A1ZH-06A	melanoma
TCGA-FS-A1ZJ-06A	melanoma
TCGA-FS-A1ZK-06A	melanoma
TCGA-FS-A1ZM-06A	melanoma
TCGA-FS-A1ZN-01A	melanoma
TCGA-FS-A1ZP-06A	melanoma
TCGA-FS-A1ZQ-06A	melanoma
TCGA-FS-A1ZR-06A	melanoma
TCGA-FS-A1ZS-06A	melanoma
TCGA-FS-A1ZT-06A	melanoma
TCGA-FS-A1ZU-06A	melanoma
TCGA-FS-A1ZW-06A	melanoma
TCGA-FS-A1ZY-06A	melanoma
TCGA-FS-A1ZZ-06A	melanoma
TCGA-FS-A4F0-06A	melanoma
TCGA-FS-A4F2-06A	melanoma
TCGA-FS-A4F4-06A	melanoma
TCGA-FS-A4F5-06A	melanoma
TCGA-FS-A4F8-06A	melanoma
TCGA-FS-A4F9-06A	melanoma
TCGA-FS-A4FB-06A	melanoma
TCGA-FS-A4FC-06A	melanoma
TCGA-FS-A4FD-06A	melanoma
TCGA-FW-A3I3-06A	melanoma
TCGA-FW-A3R5-06A	melanoma
TCGA-FW-A3TU-06A	melanoma
TCGA-FW-A3TV-06A	melanoma
TCGA-FW-A5DX-01A	melanoma
TCGA-FW-A5DY-06A	melanoma
TCGA-GF-A2C7-01A	melanoma
TCGA-GF-A3OT-06A	melanoma
TCGA-GF-A4EO-06A	melanoma
TCGA-GF-A6C8-06A	melanoma
TCGA-GF-A6C9-06A	melanoma
TCGA-GF-A769-01A	melanoma
TCGA-GN-A262-06A	melanoma
TCGA-GN-A263-01A	melanoma
TCGA-GN-A264-06A	melanoma
TCGA-GN-A265-06A	melanoma
TCGA-GN-A266-06A	melanoma
TCGA-GN-A267-06A	melanoma
TCGA-GN-A268-06A	melanoma
TCGA-GN-A26A-06A	melanoma
TCGA-GN-A26C-01A	melanoma
TCGA-GN-A26D-06A	melanoma
TCGA-GN-A4U3-06A	melanoma
TCGA-GN-A4U4-06A	melanoma
TCGA-GN-A4U5-01A	melanoma
TCGA-GN-A4U7-06A	melanoma
TCGA-GN-A4U8-06A	melanoma
TCGA-GN-A4U8-11A	normal skin
TCGA-GN-A4U9-06A	melanoma
TCGA-GN-A8LK-06A	melanoma
TCGA-GN-A8LL-06A	melanoma
TCGA-GN-A8LN-01A	melanoma
TCGA-GN-A9SD-06A	melanoma
TCGA-HR-A2OG-06A	melanoma
TCGA-HR-A2OH-06A	melanoma
TCGA-HR-A5NC-01A	melanoma
TCGA-IH-A3EA-01A	melanoma
TCGA-LH-A9QB-06A	melanoma
TCGA-OD-A75X-06A	melanoma
TCGA-QB-A6FS-06A	melanoma
TCGA-QB-AA9O-06A	melanoma
TCGA-RP-A690-06A	melanoma
TCGA-RP-A693-06A	melanoma
TCGA-RP-A694-06A	melanoma
TCGA-RP-A695-06A	melanoma
TCGA-RP-A6K9-06A	melanoma
TCGA-W3-A824-06A	melanoma
TCGA-W3-A825-06A	melanoma
TCGA-W3-A828-06A	melanoma
TCGA-W3-AA1O-06A	melanoma
TCGA-W3-AA1Q-06A	melanoma
TCGA-W3-AA1R-06A	melanoma
TCGA-W3-AA1V-06B	melanoma
TCGA-W3-AA1W-06A	melanoma
TCGA-W3-AA21-06A	melanoma
TCGA-WE-A8JZ-06A	melanoma
TCGA-WE-A8K1-06A	melanoma
TCGA-WE-A8K4-01A	melanoma
TCGA-WE-A8K5-06A	melanoma
TCGA-WE-A8K6-06A	melanoma
TCGA-WE-A8ZM-06A	melanoma
TCGA-WE-A8ZN-06A	melanoma
TCGA-WE-A8ZO-06A	melanoma
TCGA-WE-A8ZQ-06A	melanoma
TCGA-WE-A8ZR-06A	melanoma
TCGA-WE-A8ZT-06A	melanoma
TCGA-WE-A8ZX-06A	melanoma
TCGA-WE-A8ZY-06A	melanoma
TCGA-WE-AA9Y-06A	melanoma
TCGA-WE-AAA0-06A	melanoma
TCGA-WE-AAA3-06A	melanoma
TCGA-WE-AAA4-06A	melanoma
TCGA-XV-A9VZ-01A	melanoma
TCGA-XV-A9W2-01A	melanoma
TCGA-XV-A9W5-01A	melanoma
TCGA-XV-AAZV-01A	melanoma
TCGA-XV-AAZW-01A	melanoma
TCGA-XV-AAZY-01A	melanoma
TCGA-XV-AB01-06A	melanoma
TCGA-YD-A89C-06A	melanoma
TCGA-YD-A9TA-06A	melanoma
TCGA-YD-A9TB-06A	melanoma
TCGA-YG-AA3N-01A	melanoma
TCGA-YG-AA3O-06A	melanoma
TCGA-YG-AA3P-06A	melanoma
TCGA-Z2-A8RT-06A	melanoma
TCGA-Z2-AA3S-06A	melanoma
TCGA-Z2-AA3V-06A	melanoma
