## supplementary figures and tables for "Pyroptosis-related gene signatures can robustly diagnose skin cutaneous melanoma and predict the prognosis": Table S4 Classification results.xlsx

### Sheet: Results
Models	Groups	n	Predicted tumor	True tumor	Predicted normal	True normal
KNN	Train	58	37	38	21	20
	Test	20	13	13	7	7
	Validation 1	1028	579	471	449	557
	Validation 2	80	51	57	29	23
L2 Logistic Regression	Train	58	38	38	20	20
	Test	20	13	13	7	7
	Validation 1	1028	546	471	482	557
	Validation 2	80	61	57	19	23
SVM	Train	58	38	38	20	20
	Test	20	13	13	7	7
	Validation 1	1028	555	471	473	557
	Validation 2	80	63	57	17	23
ANN	Train	58	38	38	20	20
	Test	20	13	13	7	7
	Validation 1	1028	538	471	490	557
	Validation 2	80	58	57	22	23
Decision Tree	Train	58	38	38	20	20
	Test	20	12	13	8	7
	Validation 1	1028	481	471	547	557
	Validation 2	80	46	57	34	23
Random Forest	Train	58	38	38	20	20
	Test	20	12	13	8	7
	Validation 1	1028	576	471	452	557
	Validation 2	80	55	57	25	23
XGBoost	Train	58	38	38	20	20
	Test	20	13	13	7	7
	Validation 1	1028	650	471	378	557
	Validation 2	80	56	57	24	23
LightGBM	Train	58	38	38	20	20
	Test	20	12	13	8	7
	Validation 1	1028	609	471	419	557
	Validation 2	80	60	57	20	23
Catboost	Train	58	38	38	20	20
	Test	20	12	13	8	7
	Validation 1	1028	561	471	467	557
	Validation 2	80	58	57	22	23
