## supplementary figures and tables for "Pyroptosis-related gene signatures can robustly diagnose skin cutaneous melanoma and predict the prognosis": Table S5 Clinical informations.xlsx

### Sheet: GSE65904
id	age:ch1	disease specific survival (1=death, 0=alive):ch1	disease specific survival in days:ch1	distant metastasis free survival (1=death, 0=alive):ch1	distant metastasis free survival in days	gender	tissue	tumor stage
GSM1608593	55	0	1714	0	1714	Male	Lymph node	Regional
GSM1608594	39	1	353	NA	NA	Female	Lymph node	Regional
GSM1608595	67	0	2127	0	2127	Female	Cutaneous	Primary
GSM1608596	56	0	1442	0	1442	Male	Lymph node	NA
GSM1608597	46	1	66	NA	NA	Male	Visceral	General
GSM1608598	36	0	2631	0	2631	Female	Lymph node	Regional
GSM1608599	73	0	2427	1	292	Male	Lymph node	Regional
GSM1608600	59	0	1310	0	1310	Male	Cutaneous	Primary
GSM1608601	50	0	817	0	817	Male	Lymph node	Regional
GSM1608602	77	1	1401	1	1401	Female	Lymph node	Regional
GSM1608603	88	0	101	0	101	Female	Cutaneous	Primary
GSM1608604	47	1	3021	1	2368	Male	Lymph node	Regional
GSM1608605	65	1	643	1	502	Male	Subcutaneous	In-transit
GSM1608606	44	1	1344	1	792	Male	Lymph node	Regional
GSM1608607	33	0	1101	0	1101	Male	Lymph node	Regional
GSM1608608	65	0	75	0	75	Female	Subcutaneous	In-transit
GSM1608609	88	1	77	NA	NA	Male	Lymph node	Regional
GSM1608610	50	1	1485	1	1099	Male	NA	Regional
GSM1608611	85	0	93	1	65	Male	Lymph node	Regional
GSM1608612	72	1	849	1	370	Male	Lymph node	Regional
GSM1608613	79	0	171	0	171	Female	Subcutaneous	Local
GSM1608614	55	1	195	NA	NA	Female	Lymph node	Regional
GSM1608615	61	0	1266	0	1266	Female	Subcutaneous	In-transit
GSM1608616	68	0	6343	0	6343	Male	Lymph node	Regional
GSM1608617	56	0	820	0	820	Male	Lymph node	Regional
GSM1608618	46	NA	NA	NA	NA	Female	NA	NA
GSM1608619	65	0	189	NA	NA	Male	Lymph node	Regional
GSM1608620	65	1	453	1	372	Male	Lymph node	Regional
GSM1608621	50	0	1220	0	1220	Male	Subcutaneous	In-transit
GSM1608622	82	0	559	0	559	Female	NA	Regional
GSM1608623	74	1	834	1	374	Male	Lymph node	Regional
GSM1608624	61	0	1030	NA	NA	Male	Lymph node	Regional
GSM1608625	51	0	3206	0	3206	Male	Lymph node	Regional
GSM1608626	61	1	1199	1	875	Male	Lymph node	Regional
GSM1608627	34	0	5212	1	293	Female	Subcutaneous	Local
GSM1608628	51	1	592	1	387	Male	Cutaneous	Local
GSM1608629	71	0	50	NA	NA	Male	Lymph node	Regional
GSM1608630	73	0	1187	1	655	Male	Lymph node	Regional
GSM1608631	76	1	419	NA	NA	Female	Subcutaneous	In-transit
GSM1608632	88	1	208	NA	NA	Male	Subcutaneous	General
GSM1608633	64	1	2481	NA	NA	Female	Subcutaneous	General
GSM1608634	78	0	267	0	267	Male	Lymph node	Regional
GSM1608635	74	1	435	1	162	Male	NA	NA
GSM1608636	56	1	742	NA	NA	Male	Subcutaneous	Regional
GSM1608637	70	1	97	1	97	Male	Subcutaneous	In-transit
GSM1608638	54	0	451	0	451	Male	Lymph node	NA
GSM1608639	NA	0	3779	0	3779	Female	NA	NA
GSM1608640	62	1	194	NA	NA	Male	Visceral	General
GSM1608641	55	0	2574	1	229	Male	Lymph node	Regional
GSM1608642	60	0	1260	0	1260	Male	Lymph node	Regional
GSM1608643	58	0	634	1	561	Female	NA	Regional
GSM1608644	78	0	22	0	22	Male	Cutaneous	Primary
GSM1608645	74	1	591	1	421	Male	Lymph node	Regional
GSM1608646	86	0	105	0	105	Female	NA	Regional
GSM1608647	65	0	1455	NA	NA	Male	Lymph node	Regional
GSM1608648	43	1	1404	1	727	Male	Lymph node	Regional
GSM1608649	35	1	378	NA	NA	Female	Subcutaneous	General
GSM1608650	39	1	2530	1	2312	Male	Lymph node	Regional
GSM1608651	52	1	550	1	6	Male	Subcutaneous	In-transit
GSM1608652	59	0	3185	0	3185	Male	Lymph node	Regional
GSM1608653	77	1	310	1	153	Male	Lymph node	Regional
GSM1608654	71	0	282	1	207	Female	Cutaneous	Primary
GSM1608655	54	0	3315	0	3315	Female	Lymph node	Regional
GSM1608656	61	1	275	NA	NA	Male	Lymph node	Regional
GSM1608657	70	0	3582	0	3582	Male	Lymph node	Regional
GSM1608658	73	0	484	1	79	Male	Lymph node	Regional
GSM1608659	77	0	731	0	731	Female	Cutaneous	Primary
GSM1608660	81	0	875	0	875	Female	Lymph node	Regional
GSM1608661	58	1	12	NA	NA	Male	Subcutaneous	General
GSM1608662	53	1	642	1	280	Male	Lymph node	Regional
GSM1608663	74	0	461	1	331	Female	Lymph node	Regional
GSM1608664	71	0	1406	0	1406	Female	Lymph node	Regional
GSM1608665	39	1	1329	1	1143	Male	Lymph node	Regional
GSM1608666	46	0	1172	0	1172	Female	Lymph node	Regional
GSM1608667	43	0	164	0	164	Female	Subcutaneous	Local
GSM1608668	48	1	365	1	312	Male	Lymph node	Regional
GSM1608669	52	0	2584	1	282	Male	Subcutaneous	NA
GSM1608670	63	0	2619	NA	NA	Male	Visceral	General
GSM1608671	71	1	399	1	21	Male	Lymph node	Regional
GSM1608672	55	0	5530	0	5530	Female	Lymph node	Regional
GSM1608673	75	0	6097	0	6097	Male	Cutaneous	Primary
GSM1608674	56	0	1312	0	1312	Male	Cutaneous	Local
GSM1608675	59	1	120	1	58	Female	NA	Regional
GSM1608676	65	0	340	1	249	Female	Subcutaneous	Regional
GSM1608677	34	1	429	1	338	Female	Lymph node	Regional
GSM1608678	80	0	6453	0	6453	Female	Cutaneous	Primary
GSM1608679	59	0	1313	0	1313	Male	Cutaneous	Primary
GSM1608680	65	1	279	NA	NA	Male	NA	Regional
GSM1608681	75	0	1112	0	1112	Female	Lymph node	Regional
GSM1608682	56	0	111	NA	NA	Female	Visceral	General
GSM1608683	63	1	195	NA	NA	Female	NA	Regional
GSM1608684	81	0	734	0	734	Male	Lymph node	Regional
GSM1608685	57	1	542	NA	NA	Male	Lymph node	Regional
GSM1608686	22	1	82	NA	NA	Male	Subcutaneous	General
GSM1608687	76	1	303	1	185	Male	Subcutaneous	Local
GSM1608688	76	1	91	NA	NA	Female	Lymph node	Regional
GSM1608689	78	0	51	1	13	Male	Cutaneous	Primary
GSM1608690	77	1	455	1	338	Male	Subcutaneous	In-transit
GSM1608691	71	0	71	NA	NA	Male	Subcutaneous	General
GSM1608692	71	0	424	0	424	Female	Lymph node	Regional
GSM1608693	83	1	574	1	574	Male	Lymph node	Regional
GSM1608694	68	0	1027	1	161	Female	Lymph node	Regional
GSM1608695	66	0	5632	0	5632	Male	NA	Regional
GSM1608696	79	0	1429	0	1429	Female	Lymph node	Regional
GSM1608697	62	1	303	1	145	Female	Lymph node	Regional
GSM1608698	65	0	333	0	333	Male	Lymph node	Regional
GSM1608699	73	1	82	NA	NA	Male	Visceral	General
GSM1608700	84	1	493	1	379	Male	Lymph node	NA
GSM1608701	77	0	170	0	170	Male	Cutaneous	Local
GSM1608702	58	0	358	1	295	Male	Lymph node	Regional
GSM1608703	67	0	2239	0	2239	Female	Lymph node	Regional
GSM1608704	52	1	126	NA	NA	Female	Lymph node	Regional
GSM1608705	64	0	2319	0	2319	Female	NA	Regional
GSM1608706	61	1	707	1	40	Male	Cutaneous	Primary
GSM1608707	63	1	1325	1	229	Male	Lymph node	Regional
GSM1608708	62	1	137	1	69	Male	Lymph node	Regional
GSM1608709	71	1	1432	1	897	Male	Lymph node	Regional
GSM1608710	66	1	6	NA	NA	Female	Visceral	General
GSM1608711	49	0	158	NA	NA	Female	Visceral	General
GSM1608712	81	1	386	NA	NA	Female	Lymph node	Regional
GSM1608713	47	0	652	1	469	Female	Lymph node	Regional
GSM1608714	25	0	5005	0	5005	Female	Lymph node	Regional
GSM1608715	74	0	186	0	186	Female	Lymph node	Regional
GSM1608716	86	0	89	1	73	Male	Subcutaneous	In-transit
GSM1608717	67	1	442	1	405	Female	Lymph node	Regional
GSM1608718	59	1	650	1	160	Male	Lymph node	Regional
GSM1608719	60	0	307	0	307	Male	Lymph node	Regional
GSM1608720	81	0	4450	1	4450	Male	Lymph node	Regional
GSM1608721	59	1	188	NA	NA	Female	Lymph node	Regional
GSM1608722	65	1	1222	1	727	Male	Subcutaneous	In-transit
GSM1608723	77	0	1231	1	288	Male	Lymph node	Regional
GSM1608724	67	1	623	1	20	Male	Lymph node	Regional
GSM1608725	84	1	197	NA	NA	Female	Subcutaneous	General
GSM1608726	63	0	318	NA	NA	Male	Lymph node	Regional
GSM1608727	33	1	380	1	235	Male	Lymph node	Regional
GSM1608728	32	0	1912	0	1912	Male	Lymph node	Regional
GSM1608729	82	0	420	1	354	Male	Cutaneous	Primary
GSM1608730	44	1	526	NA	NA	Female	Other	Local
GSM1608731	71	0	212	NA	NA	Female	Lymph node	Regional
GSM1608732	65	0	880	1	461	Female	Lymph node	Regional
GSM1608733	31	1	375	NA	NA	Male	Subcutaneous	General
GSM1608734	60	1	262	1	116	Male	Lymph node	Regional
GSM1608735	70	1	56	1	56	Male	Lymph node	Regional
GSM1608736	45	1	356	NA	NA	Female	Subcutaneous	In-transit
GSM1608737	60	1	476	1	476	Male	NA	Regional
GSM1608738	NA	NA	NA	NA	NA	Female	Cutaneous	Primary
GSM1608739	89	1	638	NA	NA	Male	Lymph node	Regional
GSM1608740	63	1	435	NA	NA	Female	Lymph node	In-transit
GSM1608741	64	0	43	0	43	Male	Cutaneous	Primary
GSM1608742	73	1	42	NA	NA	Male	Lymph node	Regional
GSM1608743	71	1	337	NA	NA	Male	Subcutaneous	In-transit
GSM1608744	68	1	392	NA	NA	Male	Subcutaneous	Regional
GSM1608745	63	1	593	NA	NA	Male	Lymph node	General
GSM1608746	48	1	957	1	110	Female	Lymph node	Regional
GSM1608747	77	0	678	0	678	Female	Lymph node	Regional
GSM1608748	87	0	324	0	324	Female	Cutaneous	Primary
GSM1608749	55	1	634	NA	NA	Female	Visceral	General
GSM1608750	29	0	647	0	647	Female	Lymph node	Regional
GSM1608751	67	1	732	1	235	Female	Lymph node	Regional
GSM1608752	91	0	252	0	252	Female	Cutaneous	Local
GSM1608753	58	1	411	1	357	Male	Lymph node	Regional
GSM1608754	72	1	336	1	155	Male	Lymph node	Regional
GSM1608755	62	1	132	1	114	Male	Lymph node	Regional
GSM1608756	70	0	861	0	861	Female	Lymph node	Regional
GSM1608757	62	0	1779	0	1779	Female	Lymph node	Regional
GSM1608758	70	1	1958	1	1897	Male	Subcutaneous	Local
GSM1608759	70	1	93	NA	NA	Male	Lymph node	Regional
GSM1608760	69	1	72	1	18	Female	NA	NA
GSM1608761	47	1	461	1	177	Female	Lymph node	Regional
GSM1608762	69	0	456	NA	NA	Male	Visceral	General
GSM1608763	41	0	2175	1	811	Male	Lymph node	Regional
GSM1608764	55	0	2800	0	2800	Male	Lymph node	Regional
GSM1608765	52	1	66	NA	NA	Male	Lymph node	Regional
GSM1608766	67	0	307	NA	NA	Female	Cutaneous	General
GSM1608767	68	1	44	NA	NA	Female	Lymph node	Regional
GSM1608768	74	0	1035	0	1035	Female	Lymph node	Regional
GSM1608769	58	0	194	0	194	Female	Lymph node	Regional
GSM1608770	57	0	3363	0	3363	Female	Lymph node	Regional
GSM1608771	72	1	163	1	15	Male	Lymph node	Regional
GSM1608772	61	0	523	1	222	Male	Lymph node	Regional
GSM1608773	53	0	511	0	511	Male	Subcutaneous	Local
GSM1608774	73	1	411	NA	NA	Male	Lymph node	Regional
GSM1608775	55	1	85	NA	NA	Male	Lymph node	Regional
GSM1608776	NA	NA	NA	NA	NA	NA	NA	NA
GSM1608777	66	1	682	1	394	Female	Lymph node	Regional
GSM1608778	64	1	629	1	344	Male	Lymph node	Regional
GSM1608779	65	1	165	NA	NA	Male	Lymph node	Regional
GSM1608780	52	1	189	NA	NA	Female	NA	General
GSM1608781	40	0	66	NA	NA	Male	Lymph node	Regional
GSM1608782	30	0	1479	0	1479	Female	Lymph node	Regional
GSM1608783	34	1	64	NA	NA	Female	Subcutaneous	General
GSM1608784	54	0	174	0	174	Female	Lymph node	Regional
GSM1608785	66	1	1182	1	498	Male	Lymph node	Regional
GSM1608786	79	1	1253	1	1208	Female	Lymph node	Regional
GSM1608787	82	0	685	0	685	Female	Cutaneous	Primary
GSM1608788	48	1	491	NA	NA	Female	Visceral	General
GSM1608789	51	1	736	1	594	Male	Lymph node	Regional
GSM1608790	77	1	1097	1	532	Male	Lymph node	Regional
GSM1608791	72	0	789	NA	NA	Male	Lymph node	Regional
GSM1608792	75	0	519	1	336	Male	Lymph node	Regional
GSM1608793	71	0	1784	0	1784	Male	Lymph node	Regional
GSM1608794	64	0	566	1	147	Female	Lymph node	Regional
GSM1608795	73	0	1379	0	1379	Female	Lymph node	Regional
GSM1608796	85	0	851	NA	NA	Male	Subcutaneous	General
GSM1608797	NA	NA	NA	NA	NA	Female	NA	NA
GSM1608798	36	0	308	1	207	Male	Subcutaneous	In-transit
GSM1608799	66	0	2890	0	2890	Female	Lymph node	Regional
GSM1608800	37	1	638	NA	NA	Male	Cutaneous	Regional
GSM1608801	67	1	295	1	135	Male	Lymph node	In-transit
GSM1608802	38	1	154	NA	NA	Female	Lymph node	Regional
GSM1608803	40	1	194	1	66	Female	Lymph node	Regional
GSM1608804	42	1	145	NA	NA	Female	NA	Regional
GSM1608805	72	0	1194	1	140	Female	Lymph node	Regional
GSM1608806	53	0	1491	0	1491	Male	Lymph node	Regional

### Sheet: GSE54467
id	patient age at primary diagnosis (years)	patient age at stage iii sample banked (years)	patient last status	patient sex	stage at primary diagnosis 5th edition	survival from primary melanoma (months)	survival from stage iii tumour banked (months)
GSM1315904	19	22	Alive NSR	Female	Stage II	144.76	110.37
GSM1315905	53	56	Dead Melanoma	Male	Stage II	47.28	9.04
GSM1315906	52	53	Dead Melanoma	Female	Stage II	23.28	11.31
GSM1315907	51	52	Alive NSR	Male	Stage I	111.02	95.11
GSM1315908	47	51	Dead Melanoma	Male	Stage II	142.78	96.62
GSM1315909	61	64	Dead Melanoma	Male	Stage I	51.35	16.67
GSM1315910	46	52	Alive NSR	Female	Stage I	231.91	152.15
GSM1315911	61	75	Dead Melanoma	Male	Stage I	182.83	7.73
GSM1315912	84	87	Dead Melanoma	Female	Stage I	49.71	16.11
GSM1315913	44	44	Alive NSR	Female	Stage III	129.99	128.91
GSM1315914	64	72	Dead Melanoma	Male	Stage I	110.76	7.92
GSM1315915	31	31	Alive NSR	Male	Stage III	101.16	100.08
GSM1315916	63	65	Dead Melanoma	Male	Stage II	21.83	0.89
GSM1315917	58	59	Dead Melanoma	Male	Stage III	36.62	23.47
GSM1315918	56	67	Alive NSR	Male	Stage Unknown	217.94	92.35
GSM1315919	48	57	Dead Melanoma	Female	Stage II	120.13	10.72
GSM1315920	69	70	Dead Melanoma	Male	Stage III	8.71	7.66
GSM1315921	76	77	Dead Melanoma	Male	Stage II	19.79	6.35
GSM1315922	54	55	Dead Melanoma	Female	Stage III	19.76	5.56
GSM1315923	82	85	Dead Not Melanoma	Male	Stage II	74.76	35.08
GSM1315924	79	80	Alive NSR	Male	Stage I	79.79	72.46
GSM1315925	50	54	Alive NSR	Male	Stage II	99.55	57.47
GSM1315926	57	57	Alive with Melanoma	Female	Stage III	10.19	5.98
GSM1315927	32	45	Alive NSR	Male	Stage I	260.88	108.13
GSM1315928	77	78	Dead Melanoma	Female	Stage III	19.66	1.41
GSM1315929	56	56	Dead Melanoma	Male	Stage III	19.63	18.9
GSM1315930	39	40	Dead Melanoma	Female	Stage II	21.47	7.43
GSM1315931	84	87	Dead Cause Unknown	Female	Stage II	103	75.39
GSM1315932	57	60	Dead Melanoma	Female	Stage II	57.83	11.9
GSM1315933	23	28	Dead Melanoma	Male	Stage I	103.2	43.59
GSM1315934	63	66	Dead Melanoma	Male	Stage I	100.24	62.89
GSM1315935	53	54	Dead Melanoma	Male	Stage II	24.13	6.21
GSM1315936	72	72	Alive NSR	Male	Stage II	106.85	96.92
GSM1315937	60	67	Dead Melanoma	Male	Stage I	107.61	21.63
GSM1315938	67	69	Dead Melanoma	Male	Stage II	28.83	2.3
GSM1315939	61	61	Dead Melanoma	Male	Stage III	10.85	9.73
GSM1315940	35	54	Alive NSR	Male	Stage II	284.22	51.62
GSM1315941	60	63	Dead Not Melanoma	Male	Stage II	96.23	63.42
GSM1315942	30	30	Alive NSR	Male	Stage III	70.49	69.53
GSM1315943	66	67	Dead Melanoma	Male	Stage II	16.96	7.07
GSM1315944	50	54	Dead Melanoma	Female	Stage II	68.75	22.06
GSM1315945	28	30	Dead Melanoma	Male	Stage II	103.13	79.17
GSM1315946	58	60	Dead Melanoma	Male	Stage I	47.54	24.72
GSM1315947	66	69	Dead Melanoma	Female	Stage III	50.63	7.82
GSM1315948	49	57	Alive NSR	Female	Stage I	219.42	115.36
GSM1315949	69	69	Dead Melanoma	Male	Stage III	14.89	12.43
GSM1315950	55	56	Alive NSR	Male	Stage III	109.55	108.43
GSM1315951	52	58	Dead Melanoma	Male	Stage I	103.27	29.46
GSM1315952	61	74	Dead Cause Unknown	Female	Stage I	156.26	6.25
GSM1315953	74	75	Dead Not Melanoma	Male	Stage I	61.51	47.51
GSM1315954	40	40	Alive NSR	Male	Stage III	97.22	96.39
GSM1315955	36	44	Alive with Melanoma	Male	Stage II	208.08	116.28
GSM1315956	70	73	Alive NSR	Female	Stage II	128.71	94.85
GSM1315957	67	67	Alive NSR	Male	Stage III	40.64	39.45
GSM1315958	53	66	Dead Melanoma	Male	Stage I	175.07	14.93
GSM1315959	64	64	Alive NSR	Female	Stage III	121.12	120
GSM1315960	59	61	Alive NSR	Male	Stage I	170.89	143.24
GSM1315961	78	88	Dead Cause Unknown	Male	Stage I	230.14	113.06
GSM1315962	62	64	Alive NSR	Male	Stage I	129.27	97.61
GSM1315963	30	63	Dead Melanoma	Male	Stage I	403.13	6.61
GSM1315964	40	46	Dead Melanoma	Female	Stage III	73.61	5.79
GSM1315965	58	63	Dead Melanoma	Female	Stage II	122.17	62.07
GSM1315966	39	40	Alive NSR	Female	Stage I	114.38	97.78
GSM1315967	49	50	Dead Melanoma	Male	Stage I	21.67	8.42
GSM1315968	50	51	Alive NSR	Male	Stage II	144.49	123.91
GSM1315969	24	24	Alive NSR	Male	Stage III	41.88	41.13
GSM1315970	70	73	Alive NSR	Female	Stage II	92.75	62.07
GSM1315971	83	86	Dead Not Melanoma	Male	Stage II	62.5	26.7
GSM1315972	68	75	Alive NSR	Female	Stage I	200.65	115.99
GSM1315973	47	47	Alive NSR	Male	Stage III	50.2	49.25
GSM1315974	48	48	Alive NSR	Female	Stage I	80.19	70.72
GSM1315975	52	53	Dead Melanoma	Male	Stage III	19.4	2.2
GSM1315976	60	67	Alive with Melanoma	Female	Stage I	177.14	90.87
GSM1315977	45	50	Dead Melanoma	Female	Stage II	124.08	62.63
GSM1315978	68	73	Dead Melanoma	Female	Stage I	110.56	54.64
GSM1315979	78	80	Alive Status Unknown	Male	Stage I	43.53	24.46
GSM1315980	56	56	Dead Melanoma	Female	Stage II	23.61	14.96
GSM1315981	74	74	Dead Melanoma	Female	Stage II	4.04	1.74
GSM1315982	66	75	Dead Melanoma	Male	Stage I	123.06	14.56

### Sheet: TCGA-SKCM
Id	fustat	age	gender	stage	T	N	M
TCGA-D3-A5GN	Alive	<60	FEMALE	Stage I	T1	N0	M0
TCGA-D3-A8GJ	Alive	<60	MALE	Stage II	T3	N0	M0
TCGA-EE-A2MK	Alive	<60	FEMALE	Stage III	T4	N0	M0
TCGA-FS-A1Z7	Dead	<60	MALE	Stage III	T4	N1	M0
TCGA-EE-A29C	Dead	<60	MALE	Stage I	T2	N0	M0
TCGA-D3-A5GR	Alive	<60	FEMALE	Stage III	T1	N1	M0
TCGA-EE-A2MG	Dead	<60	MALE	Stage I	T2	N0	M0
TCGA-D3-A2JK	Dead	<60	MALE	Stage III	T4	N2	M0
TCGA-GN-A263	Dead	<60	MALE	Stage IV	T4	N3	M1
TCGA-WE-A8ZT	Alive	<60	FEMALE	Stage IV	T3	N1	M1
TCGA-W3-AA21	Dead	<60	MALE	Stage I	T2	N0	M0
TCGA-DA-A1I5	Alive	<60	FEMALE	Stage IV	T1	N0	M1
TCGA-EE-A2GS	Dead	<60	FEMALE	Stage I	T2	N0	M0
TCGA-FR-A44A	Alive	<60	FEMALE	Stage II	T3	N0	M0
TCGA-ER-A3PL	Alive	<60	MALE	Stage IV	T3	N0	M1
TCGA-GN-A4U3	Alive	<60	MALE	Stage III	T3	N1	M0
TCGA-EE-A3AH	Dead	<60	MALE	Stage II	T3	N0	M0
TCGA-D3-A2JG	Dead	<60	FEMALE	Stage III	T3	N1	M0
TCGA-FS-A1Z0	Dead	<60	FEMALE	Stage I	T1	N0	M0
TCGA-DA-A1IA	Dead	<60	FEMALE	Stage III	T2	N1	M0
TCGA-EE-A29M	Alive	<60	FEMALE	Stage I	T2	N0	M0
TCGA-EE-A2GH	Alive	<60	MALE	Stage I	T2	N0	M0
TCGA-EE-A2MP	Alive	<60	FEMALE	Stage I	T2	N0	M0
TCGA-EB-A431	Alive	<60	MALE	Stage II	T4	N0	M0
TCGA-EE-A2ML	Dead	<60	MALE	Stage II	T3	N0	M0
TCGA-D3-A5GU	Alive	<60	MALE	Stage I	T1	N0	M0
TCGA-BF-A3DJ	Alive	<60	FEMALE	Stage III	T4	N1	M0
TCGA-FS-A1ZR	Dead	<60	MALE	Stage II	T2	N0	M0
TCGA-ER-A19E	Dead	<60	FEMALE	Stage I	T2	N0	M0
TCGA-ER-A19M	Dead	<60	MALE	Stage I	T2	N0	M0
TCGA-EB-A3HV	Alive	<60	MALE	Stage II	T4	N0	M0
TCGA-DA-A1HW	Alive	<60	FEMALE	Stage III	T1	N1	M0
TCGA-WE-AA9Y	Alive	<60	MALE	Stage III	T2	N3	M0
TCGA-FR-A729	Alive	<60	FEMALE	Stage I	T1	N0	M0
TCGA-D3-A3MV	Alive	<60	FEMALE	Stage III	T2	N2	M0
TCGA-GN-A267	Dead	<60	MALE	Stage III	T4	N1	M0
TCGA-EE-A2GI	Alive	<60	MALE	Stage I	T1	N0	M0
TCGA-D9-A3Z3	Alive	<60	FEMALE	Stage III	T3	N1	M0
TCGA-DA-A3F8	Alive	<60	MALE	Stage III	T2	N2	M0
TCGA-FS-A1YX	Dead	<60	FEMALE	Stage I	T2	N0	M0
TCGA-EE-A2MF	Dead	<60	FEMALE	Stage I	T2	N0	M0
TCGA-FS-A4FD	Dead	<60	MALE	Stage III	T2	N3	M0
TCGA-EE-A2GL	Alive	<60	FEMALE	Stage II	T3	N0	M0
TCGA-FS-A1ZE	Dead	<60	MALE	Stage II	T4	N0	M0
TCGA-ER-A42K	Dead	<60	FEMALE	Stage III	T4	N3	M0
TCGA-FR-A8YE	Alive	<60	MALE	Stage I	T1	N0	M0
TCGA-EB-A4OZ	Alive	<60	FEMALE	Stage III	T4	N3	M0
TCGA-D3-A1Q7	Alive	<60	FEMALE	Stage I	T1	N0	M0
TCGA-Z2-A8RT	Alive	<60	FEMALE	Stage II	T3	N0	M0
TCGA-DA-A1HY	Alive	<60	MALE	Stage III	T2	N1	M0
TCGA-EB-A4IQ	Alive	<60	FEMALE	Stage III	T4	N1	M0
TCGA-EE-A3J3	Dead	<60	MALE	Stage I	T2	N0	M0
TCGA-EE-A2A6	Alive	<60	MALE	Stage I	T1	N0	M0
TCGA-EE-A3J7	Alive	<60	MALE	Stage I	T2	N0	M0
TCGA-D3-A5GT	Alive	<60	MALE	Stage III	T2	N3	M0
TCGA-EE-A2A5	Dead	<60	MALE	Stage I	T2	N0	M0
TCGA-EE-A2MI	Dead	<60	MALE	Stage II	T4	N0	M0
TCGA-FS-A1ZN	Dead	<60	MALE	Stage III	T4	N1	M0
TCGA-D3-A8GL	Dead	<60	MALE	Stage III	T2	N1	M0
TCGA-ER-A2NG	Dead	<60	FEMALE	Stage III	T3	N3	M0
TCGA-EE-A2GE	Alive	<60	MALE	Stage I	T2	N0	M0
TCGA-FR-A3YN	Alive	<60	MALE	Stage I	T2	N0	M0
TCGA-EE-A3JA	Dead	<60	MALE	Stage I	T2	N0	M0
TCGA-DA-A3F5	Alive	<60	MALE	Stage I	T1	N0	M0
TCGA-EE-A2MT	Alive	<60	MALE	Stage I	T2	N0	M0
TCGA-D3-A8GK	Alive	<60	MALE	Stage II	T3	N0	M0
TCGA-DA-A1I2	Alive	<60	MALE	Stage III	T4	N2	M0
TCGA-FS-A1ZA	Dead	<60	FEMALE	Stage III	T4	N2	M0
TCGA-EE-A2GK	Alive	<60	FEMALE	Stage I	T1	N0	M0
TCGA-EE-A2A1	Alive	<60	MALE	Stage I	T2	N0	M0
TCGA-BF-A1PU	Alive	<60	FEMALE	Stage II	T4	N0	M0
TCGA-ER-A19D	Dead	<60	FEMALE	Stage I	T2	N0	M0
TCGA-FS-A4F2	Dead	<60	FEMALE	Stage II	T4	N0	M0
TCGA-FS-A4FB	Dead	<60	FEMALE	Stage III	T2	N1	M0
TCGA-HR-A2OH	Dead	<60	FEMALE	Stage III	T3	N2	M0
TCGA-WE-AAA0	Alive	<60	MALE	Stage I	T1	N0	M0
TCGA-WE-A8ZQ	Alive	<60	MALE	Stage II	T3	N0	M0
TCGA-GF-A2C7	Alive	<60	MALE	Stage II	T4	N0	M0
TCGA-EB-A5UM	Alive	<60	FEMALE	Stage II	T4	N0	M0
TCGA-EB-A1NK	Alive	<60	MALE	Stage II	T4	N0	M0
TCGA-EE-A29R	Alive	<60	FEMALE	Stage III	T3	N1	M0
TCGA-EE-A3JI	Dead	<60	MALE	Stage I	T2	N0	M0
TCGA-D3-A2J8	Dead	<60	MALE	Stage I	T2	N0	M0
TCGA-D3-A8GB	Dead	<60	MALE	Stage III	T3	N1	M0
TCGA-ER-A42L	Alive	<60	MALE	Stage II	T3	N0	M0
TCGA-EB-A42Z	Alive	<60	MALE	Stage III	T4	N1	M0
TCGA-ER-A2NH	Alive	<60	MALE	Stage III	T3	N3	M0
TCGA-EE-A2M5	Dead	<60	MALE	Stage I	T2	N0	M0
TCGA-FR-A2OS	Dead	<60	FEMALE	Stage II	T4	N0	M0
TCGA-WE-A8ZR	Dead	<60	MALE	Stage III	T4	N1	M0
TCGA-ER-A2NC	Dead	<60	MALE	Stage I	T2	N0	M0
TCGA-D9-A4Z2	Dead	<60	MALE	Stage III	T4	N3	M0
TCGA-EE-A2GB	Alive	<60	MALE	Stage III	T2	N1	M0
TCGA-D3-A51F	Alive	<60	MALE	Stage III	T4	N1	M0
TCGA-EE-A2ME	Dead	<60	MALE	Stage I	T2	N0	M0
TCGA-DA-A1I4	Dead	<60	MALE	Stage III	T3	N2	M0
TCGA-ER-A19T	Dead	<60	MALE	Stage IV	T4	N3	M1
TCGA-EE-A3AE	Alive	<60	FEMALE	Stage I	T1	N0	M0
TCGA-D3-A8GS	Dead	<60	MALE	Stage I	T1	N0	M0
TCGA-FS-A4F8	Dead	<60	MALE	Stage I	T1	N0	M0
TCGA-FS-A1YW	Dead	<60	MALE	Stage I	T1	N0	M0
TCGA-FS-A1ZP	Dead	<60	MALE	Stage II	T3	N0	M0
TCGA-EE-A2MD	Dead	<60	MALE	Stage II	T3	N0	M0
TCGA-EE-A20F	Alive	<60	MALE	Stage I	T1	N0	M0
TCGA-D3-A1Q4	Alive	<60	FEMALE	Stage III	T2	N1	M0
TCGA-D3-A3MU	Alive	<60	MALE	Stage III	T3	N2	M0
TCGA-EE-A29G	Dead	<60	MALE	Stage III	T4	N2	M0
TCGA-ER-A2NF	Dead	<60	MALE	Stage III	T3	N3	M0
TCGA-FS-A1ZS	Alive	<60	MALE	Stage I	T2	N0	M0
TCGA-EE-A3JH	Alive	<60	MALE	Stage I	T2	N0	M0
TCGA-EE-A29E	Alive	<60	MALE	Stage III	T3	N1	M0
TCGA-FR-A728	Alive	<60	FEMALE	Stage III	T4	N2	M0
TCGA-EE-A17X	Dead	<60	MALE	Stage I	T1	N0	M0
TCGA-D3-A3C6	Dead	<60	FEMALE	Stage I	T2	N0	M0
TCGA-FS-A1ZZ	Dead	<60	FEMALE	Stage II	T3	N0	M0
TCGA-EE-A2M8	Dead	<60	FEMALE	Stage III	T3	N1	M0
TCGA-D9-A4Z6	Dead	<60	MALE	Stage III	T3	N1	M0
TCGA-D9-A3Z4	Dead	<60	MALE	Stage III	T4	N3	M0
TCGA-D3-A1QA	Alive	<60	MALE	Stage I	T2	N0	M0
TCGA-FS-A1ZT	Alive	<60	MALE	Stage III	T2	N1	M0
TCGA-BF-AAP6	Alive	<60	MALE	Stage III	T4	N2	M0
TCGA-DA-A3F2	Alive	<60	MALE	Stage III	T4	N2	M0
TCGA-FS-A1YY	Dead	<60	FEMALE	Stage II	T3	N0	M0
TCGA-ER-A3EV	Dead	<60	MALE	Stage III	T4	N0	M0
TCGA-D3-A1Q6	Dead	<60	MALE	Stage III	T4	N1	M0
TCGA-EE-A185	Dead	<60	FEMALE	Stage III	T4	N3	M0
TCGA-XV-AAZV	Alive	<60	FEMALE	Stage II	T4	N0	M0
TCGA-EB-A3Y6	Alive	<60	FEMALE	Stage II	T4	N0	M0
TCGA-D9-A6EC	Alive	<60	MALE	Stage III	T3	N1	M0
TCGA-EB-A57M	Alive	<60	MALE	Stage III	T4	N1	M0
TCGA-EE-A20H	Dead	<60	MALE	Stage I	T2	N0	M0
TCGA-FR-A8YD	Dead	<60	FEMALE	Stage II	T4	N0	M0
TCGA-D9-A6EG	Dead	<60	MALE	Stage III	T4	N1	M0
TCGA-EB-A5VU	Dead	<60	MALE	Stage III	T4	N1	M0
TCGA-BF-A1PX	Dead	<60	MALE	Stage III	T4	N2	M0
TCGA-GN-A4U7	Dead	<60	FEMALE	Stage III	T2	N3	M0
TCGA-Z2-AA3V	Alive	<60	FEMALE	Stage I	T1	N0	M0
TCGA-EB-A3XF	Alive	<60	MALE	Stage II	T4	N0	M0
TCGA-FW-A3TV	Alive	<60	FEMALE	Stage III	T1	N2	M0
TCGA-FS-A1ZB	Dead	<60	MALE	Stage II	T3	N0	M0
TCGA-EE-A17Z	Dead	<60	MALE	Stage II	T4	N0	M0
TCGA-ER-A2NB	Dead	<60	MALE	Stage III	T4	N2	M0
TCGA-ER-A2ND	Dead	<60	FEMALE	Stage III	T1	N3	M0
TCGA-Z2-AA3S	Alive	<60	MALE	Stage I	T1	N0	M0
TCGA-EB-A44P	Alive	<60	FEMALE	Stage II	T4	N0	M0
TCGA-BF-AAP8	Alive	<60	MALE	Stage II	T4	N0	M0
TCGA-EB-A6R0	Alive	<60	FEMALE	Stage II	T4	N0	M0
TCGA-D3-A5GS	Alive	<60	MALE	Stage IV	T1	N1	M1
TCGA-EB-A82B	Alive	<60	FEMALE	Stage III	T4	N2	M0
TCGA-GF-A3OT	Alive	<60	FEMALE	Stage III	T3	N3	M0
TCGA-EE-A2MN	Dead	<60	MALE	Stage I	T2	N0	M0
TCGA-EE-A29X	Dead	<60	FEMALE	Stage I	T2	N0	M0
TCGA-EE-A2GD	Dead	<60	FEMALE	Stage II	T4	N0	M0
TCGA-D3-A2JD	Dead	<60	MALE	Stage III	T4	N1	M0
TCGA-EE-A29H	Alive	<60	FEMALE	Stage I	T1	N0	M0
TCGA-D3-A51T	Alive	<60	FEMALE	Stage III	T4	N1	M0
TCGA-EB-A44N	Dead	<60	MALE	Stage II	T4	N0	M0
TCGA-EE-A3J8	Dead	<60	MALE	Stage III	T4	N1	M0
TCGA-D3-A51R	Alive	>=60	MALE	Stage II	T3	N0	M0
TCGA-EB-A5SH	Alive	>=60	FEMALE	Stage III	T4	N0	M0
TCGA-EE-A3JB	Alive	>=60	FEMALE	Stage III	T3	N1	M0
TCGA-D3-A51H	Alive	>=60	MALE	Stage III	T1	N3	M0
TCGA-W3-A825	Dead	>=60	FEMALE	Stage II	T3	N0	M0
TCGA-EE-A2MJ	Dead	>=60	MALE	Stage III	T4	N0	M0
TCGA-FS-A1ZG	Dead	>=60	FEMALE	Stage III	T4	N2	M0
TCGA-EE-A2M6	Alive	>=60	MALE	Stage I	T1	N0	M0
TCGA-EE-A2MR	Alive	>=60	MALE	Stage I	T2	N0	M0
TCGA-D3-A5GO	Alive	>=60	MALE	Stage II	T4	N0	M0
TCGA-BF-AAP4	Alive	>=60	MALE	Stage II	T4	N0	M0
TCGA-IH-A3EA	Alive	>=60	MALE	Stage II	T4	N0	M0
TCGA-D3-A3CF	Dead	>=60	FEMALE	Stage III	T4	N3	M0
TCGA-DA-A95X	Alive	>=60	MALE	Stage I	T2	N0	M0
TCGA-BF-AAP2	Alive	>=60	MALE	Stage II	T3	N0	M0
TCGA-EB-A553	Alive	>=60	MALE	Stage II	T4	N0	M0
TCGA-FS-A1Z4	Dead	>=60	MALE	Stage I	T1	N0	M0
TCGA-ER-A193	Dead	>=60	MALE	Stage II	T3	N0	M0
TCGA-XV-AAZW	Dead	>=60	FEMALE	Stage II	T4	N0	M0
TCGA-W3-A824	Alive	>=60	MALE	Stage I	T2	N0	M0
TCGA-EB-A299	Alive	>=60	MALE	Stage II	T2	N0	M0
TCGA-BF-A3DM	Alive	>=60	MALE	Stage II	T2	N0	M0
TCGA-YG-AA3P	Alive	>=60	FEMALE	Stage II	T4	N0	M0
TCGA-D3-A3BZ	Alive	>=60	MALE	Stage II	T4	N0	M0
TCGA-BF-A5EQ	Alive	>=60	MALE	Stage II	T4	N0	M0
TCGA-BF-A5ER	Alive	>=60	MALE	Stage II	T4	N0	M0
TCGA-DA-A1I8	Alive	>=60	FEMALE	Stage II	T4	N0	M0
TCGA-FR-A7U9	Alive	>=60	FEMALE	Stage III	T3	N3	M0
TCGA-D3-A8GD	Alive	>=60	FEMALE	Stage III	T4	N3	M0
TCGA-DA-A1I0	Alive	>=60	MALE	Stage IV	T4	N3	M1
TCGA-EE-A2MM	Dead	>=60	FEMALE	Stage I	T2	N0	M0
TCGA-FS-A1ZD	Dead	>=60	MALE	Stage II	T2	N0	M0
TCGA-W3-AA1V	Dead	>=60	MALE	Stage II	T3	N0	M0
TCGA-GN-A26A	Dead	>=60	FEMALE	Stage III	T3	N1	M0
TCGA-W3-AA1W	Alive	>=60	MALE	Stage II	T3	N0	M0
TCGA-ER-A196	Alive	>=60	FEMALE	Stage II	T4	N0	M0
TCGA-FS-A4F4	Dead	>=60	MALE	Stage II	T3	N0	M0
TCGA-D3-A1Q3	Dead	>=60	MALE	Stage II	T4	N0	M0
TCGA-ER-A3ET	Dead	>=60	FEMALE	Stage III	T3	N1	M0
TCGA-EE-A2GU	Alive	>=60	FEMALE	Stage I	T1	N0	M0
TCGA-FR-A7UA	Alive	>=60	FEMALE	Stage I	T2	N0	M0
TCGA-BF-A5EO	Alive	>=60	MALE	Stage II	T4	N0	M0
TCGA-FS-A1ZW	Alive	>=60	MALE	Stage III	T2	N1	M0
TCGA-EB-A4OY	Alive	>=60	FEMALE	Stage III	T4	N1	M0
TCGA-D3-A2J6	Dead	>=60	MALE	Stage II	T3	N0	M0
TCGA-WE-A8K5	Dead	>=60	MALE	Stage IV	T2	N3	M1
TCGA-EE-A20B	Alive	>=60	FEMALE	Stage II	T3	N0	M0
TCGA-EE-A2GO	Alive	>=60	FEMALE	Stage II	T3	N0	M0
TCGA-EB-A85J	Alive	>=60	FEMALE	Stage II	T4	N0	M0
TCGA-EB-A85I	Alive	>=60	MALE	Stage II	T4	N0	M0
TCGA-EB-A97M	Alive	>=60	MALE	Stage II	T4	N0	M0
TCGA-D3-A8GQ	Dead	>=60	MALE	Stage II	T3	N0	M0
TCGA-W3-A828	Dead	>=60	MALE	Stage II	T3	N0	M0
TCGA-EE-A2M7	Dead	>=60	MALE	Stage II	T3	N0	M0
TCGA-EE-A2MH	Dead	>=60	MALE	Stage III	T4	N0	M0
TCGA-D9-A3Z1	Dead	>=60	MALE	Stage III	T2	N3	M0
TCGA-FS-A4F0	Alive	>=60	FEMALE	Stage II	T4	N0	M0
TCGA-YG-AA3N	Alive	>=60	MALE	Stage II	T4	N0	M0
TCGA-EE-A2GN	Dead	>=60	MALE	Stage II	T2	N0	M0
TCGA-EE-A29B	Dead	>=60	MALE	Stage II	T3	N0	M0
TCGA-D3-A2J7	Dead	>=60	MALE	Stage III	T3	N1	M0
TCGA-D3-A2JH	Alive	>=60	MALE	Stage I	T1	N0	M0
TCGA-D9-A4Z5	Alive	>=60	MALE	Stage II	T4	N0	M0
TCGA-D3-A2JA	Alive	>=60	MALE	Stage III	T2	N1	M0
TCGA-D3-A8GI	Dead	>=60	MALE	Stage I	T1	N0	M0
TCGA-FS-A1ZK	Dead	>=60	MALE	Stage II	T4	N0	M0
TCGA-DA-A95Y	Dead	>=60	MALE	Stage II	T4	N0	M0
TCGA-EE-A29A	Dead	>=60	MALE	Stage III	T3	N1	M0
TCGA-EB-A44O	Alive	>=60	MALE	Stage II	T4	N0	M0
TCGA-FR-A3R1	Alive	>=60	MALE	Stage II	T4	N0	M0
TCGA-D3-A3CC	Alive	>=60	FEMALE	Stage II	T4	N0	M0
TCGA-DA-A1IB	Alive	>=60	FEMALE	Stage III	T2	N2	M0
TCGA-EE-A180	Dead	>=60	MALE	Stage III	T4	N0	M0
TCGA-EE-A17Y	Dead	>=60	MALE	Stage III	T3	N1	M0
TCGA-EB-A82C	Alive	>=60	FEMALE	Stage II	T4	N0	M0
TCGA-EE-A2GM	Alive	>=60	FEMALE	Stage II	T4	N0	M0
TCGA-WE-A8JZ	Alive	>=60	MALE	Stage III	T4	N1	M0
TCGA-D9-A6EA	Alive	>=60	MALE	Stage III	T4	N3	M0
TCGA-EE-A29Q	Dead	>=60	FEMALE	Stage II	T3	N0	M0
TCGA-FS-A1ZU	Dead	>=60	FEMALE	Stage II	T4	N0	M0
TCGA-D3-A3ML	Dead	>=60	MALE	Stage III	T3	N2	M0
TCGA-EE-A2MQ	Dead	>=60	FEMALE	Stage III	T3	N2	M0
TCGA-GN-A269	Dead	>=60	MALE	Stage III	T4	N3	M0
TCGA-EE-A2MU	Alive	>=60	MALE	Stage I	T1	N0	M0
TCGA-BF-A1PZ	Alive	>=60	FEMALE	Stage II	T4	N0	M0
TCGA-EB-A6QY	Alive	>=60	MALE	Stage II	T4	N0	M0
TCGA-EE-A2A2	Alive	>=60	MALE	Stage III	T4	N1	M0
TCGA-W3-AA1R	Dead	>=60	MALE	Stage II	T3	N0	M0
TCGA-FS-A1ZY	Dead	>=60	MALE	Stage II	T3	N0	M0
TCGA-EE-A3J5	Dead	>=60	MALE	Stage III	T4	N1	M0
TCGA-FS-A1ZH	Dead	>=60	FEMALE	Stage IV	T3	N2	M1
TCGA-GN-A4U9	Dead	>=60	MALE	Stage III	T2	N3	M0
TCGA-EE-A2MS	Alive	>=60	MALE	Stage II	T3	N0	M0
TCGA-EB-A24D	Alive	>=60	MALE	Stage III	T4	N2	M0
TCGA-EE-A184	Dead	>=60	MALE	Stage I	T2	N0	M0
TCGA-EE-A3J4	Dead	>=60	MALE	Stage II	T3	N0	M0
TCGA-D3-A1Q9	Dead	>=60	MALE	Stage III	T4	N2	M0
TCGA-DA-A960	Alive	>=60	MALE	Stage II	T3	N0	M0
TCGA-EB-A42Y	Alive	>=60	FEMALE	Stage II	T4	N0	M0
TCGA-BF-AAOU	Alive	>=60	FEMALE	Stage II	T4	N0	M0
TCGA-EE-A29P	Alive	>=60	FEMALE	Stage II	T4	N0	M0
TCGA-WE-A8ZO	Alive	>=60	FEMALE	Stage III	T3	N1	M0
TCGA-D9-A4Z3	Alive	>=60	FEMALE	Stage III	T4	N1	M0
TCGA-EE-A2MC	Dead	>=60	MALE	Stage I	T2	N0	M0
TCGA-D3-A8GM	Dead	>=60	MALE	Stage II	T3	N0	M0
TCGA-D3-A2JF	Alive	>=60	MALE	Stage I	T1	N0	M0
TCGA-D3-A5GL	Alive	>=60	MALE	Stage I	T2	N0	M0
TCGA-BF-A1PV	Alive	>=60	FEMALE	Stage II	T4	N0	M0
TCGA-EB-A3XC	Alive	>=60	MALE	Stage II	T4	N0	M0
TCGA-EB-A5VV	Alive	>=60	FEMALE	Stage III	T3	N1	M0
TCGA-FS-A1ZM	Alive	>=60	MALE	Stage III	T2	N2	M0
TCGA-WE-A8K1	Alive	>=60	MALE	Stage III	T3	N3	M0
TCGA-D9-A6E9	Alive	>=60	FEMALE	Stage III	T3	N1	M0
TCGA-EE-A3JE	Alive	>=60	MALE	Stage III	T3	N1	M0
TCGA-BF-A5EP	Alive	>=60	FEMALE	Stage III	T4	N3	M0
TCGA-FS-A1ZJ	Dead	>=60	FEMALE	Stage I	T2	N0	M0
TCGA-FS-A4FC	Dead	>=60	FEMALE	Stage II	T3	N0	M0
TCGA-D3-A2J9	Dead	>=60	MALE	Stage III	T4	N3	M0
TCGA-EB-A41B	Alive	>=60	FEMALE	Stage II	T4	N0	M0
TCGA-BF-AAP7	Alive	>=60	FEMALE	Stage II	T4	N0	M0
TCGA-BF-A5ES	Alive	>=60	FEMALE	Stage II	T4	N0	M0
TCGA-XV-AAZY	Alive	>=60	FEMALE	Stage III	T4	N3	M0
TCGA-EB-A6QZ	Dead	>=60	FEMALE	Stage II	T3	N0	M0
TCGA-EB-A3XE	Alive	>=60	FEMALE	Stage II	T3	N0	M0
TCGA-EE-A2GT	Alive	>=60	MALE	Stage II	T3	N0	M0
TCGA-BF-A9VF	Alive	>=60	MALE	Stage II	T4	N0	M0
TCGA-D3-A8GP	Alive	>=60	MALE	Stage III	T2	N2	M0
TCGA-FS-A4F5	Dead	>=60	FEMALE	Stage I	T2	N0	M0
TCGA-EE-A2A0	Dead	>=60	FEMALE	Stage II	T3	N0	M0
TCGA-GN-A26C	Dead	>=60	MALE	Stage III	T4	N2	M0
TCGA-EB-A551	Alive	>=60	FEMALE	Stage III	T4	N2	M0
TCGA-FR-A8YC	Dead	>=60	MALE	Stage II	T3	N0	M0
TCGA-EE-A2GR	Dead	>=60	MALE	Stage II	T4	N0	M0
TCGA-FS-A1ZF	Dead	>=60	FEMALE	Stage II	T4	N0	M0
TCGA-EE-A29L	Dead	>=60	MALE	Stage III	T4	N3	M0
TCGA-EE-A29S	Dead	>=60	MALE	Stage II	T3	N0	M0
TCGA-ER-A19K	Dead	>=60	FEMALE	Stage II	T4	N0	M0
TCGA-D3-A1Q1	Dead	>=60	FEMALE	Stage III	T1	N3	M0
TCGA-BF-A1Q0	Alive	>=60	MALE	Stage II	T4	N0	M0
TCGA-FS-A4F9	Alive	>=60	MALE	Stage III	T4	N3	M0
TCGA-EE-A2GP	Dead	>=60	MALE	Stage III	T4	N1	M0
TCGA-XV-A9W2	Alive	>=60	MALE	Stage I	T1	N0	M0
TCGA-BF-A3DN	Alive	>=60	FEMALE	Stage III	T3	N3	M0
TCGA-DA-A1IC	Dead	>=60	MALE	Stage III	T3	N2	M0
TCGA-EE-A2GC	Alive	>=60	MALE	Stage II	T3	N0	M0
TCGA-EE-A181	Dead	>=60	FEMALE	Stage II	T3	N0	M0
TCGA-EB-A4P0	Dead	>=60	MALE	Stage II	T4	N0	M0
TCGA-3N-A9WD	Dead	>=60	MALE	Stage III	T2	N1	M0
TCGA-EE-A2GJ	Alive	>=60	MALE	Stage I	T1	N0	M0
TCGA-BF-AAOX	Alive	>=60	MALE	Stage II	T4	N0	M0
TCGA-GN-A268	Dead	>=60	FEMALE	Stage II	T4	N0	M0
TCGA-ER-A197	Dead	>=60	FEMALE	Stage III	T4	N1	M0
TCGA-BF-A3DL	Alive	>=60	FEMALE	Stage III	T3	N2	M0
TCGA-WE-AAA3	Alive	>=60	FEMALE	Stage III	T4	N2	M0
TCGA-EE-A182	Dead	>=60	FEMALE	Stage III	T4	N1	M0
TCGA-EE-A29V	Dead	>=60	MALE	Stage III	T3	N1	M0
TCGA-BF-AAP1	Alive	>=60	MALE	Stage II	T4	N0	M0
TCGA-EB-A3Y7	Dead	>=60	FEMALE	Stage III	T3	N2	M0
TCGA-ER-A199	Dead	>=60	FEMALE	Stage III	T4	N3	M0
TCGA-EE-A29D	Dead	>=60	MALE	Stage III	T3	N1	M0
