## supplementary figures and tables for "Pyroptosis-related gene signatures can robustly diagnose skin cutaneous melanoma and predict the prognosis": Table S7 GSEA reports.xlsx

### Sheet:  Risk Low
NAME	GS<br> follow link to MSigDB	GS DETAILS	SIZE	ES	NES	NOM p-val	FDR q-val	FWER p-val	RANK AT MAX	LEADING EDGE
KEGG_CHEMOKINE_SIGNALING_PATHWAY	KEGG_CHEMOKINE_SIGNALING_PATHWAY	Details ...	187	0.726545	2.56618	0	0	0	5534	tags=51%, list=12%, signal=58%
KEGG_TOLL_LIKE_RECEPTOR_SIGNALING_PATHWAY	KEGG_TOLL_LIKE_RECEPTOR_SIGNALING_PATHWAY	Details ...	102	0.736219	2.50673	0	0	0	3654	tags=43%, list=8%, signal=47%
KEGG_LEUKOCYTE_TRANSENDOTHELIAL_MIGRATION	KEGG_LEUKOCYTE_TRANSENDOTHELIAL_MIGRATION	Details ...	115	0.664787	2.48793	0	0	0	2493	tags=29%, list=5%, signal=30%
KEGG_VIRAL_MYOCARDITIS	KEGG_VIRAL_MYOCARDITIS	Details ...	68	0.772561	2.44714	0	0.000216667	0.001	2236	tags=41%, list=5%, signal=43%
KEGG_APOPTOSIS	KEGG_APOPTOSIS	Details ...	87	0.639555	2.43386	0	0.000173333	0.001	6127	tags=45%, list=13%, signal=51%
KEGG_FC_GAMMA_R_MEDIATED_PHAGOCYTOSIS	KEGG_FC_GAMMA_R_MEDIATED_PHAGOCYTOSIS	Details ...	96	0.587802	2.42857	0	0.000144444	0.001	2663	tags=24%, list=6%, signal=25%
KEGG_T_CELL_RECEPTOR_SIGNALING_PATHWAY	KEGG_T_CELL_RECEPTOR_SIGNALING_PATHWAY	Details ...	108	0.709681	2.42305	0	0.00012381	0.001	5673	tags=55%, list=12%, signal=62%
KEGG_JAK_STAT_SIGNALING_PATHWAY	KEGG_JAK_STAT_SIGNALING_PATHWAY	Details ...	155	0.646227	2.4131	0	0.000108333	0.001	5694	tags=45%, list=12%, signal=51%
KEGG_CYTOKINE_CYTOKINE_RECEPTOR_INTERACTION	KEGG_CYTOKINE_CYTOKINE_RECEPTOR_INTERACTION	Details ...	261	0.75381	2.40205	0	9.62963e-05	0.001	3563	tags=48%, list=8%, signal=52%
KEGG_NATURAL_KILLER_CELL_MEDIATED_CYTOTOXICITY	KEGG_NATURAL_KILLER_CELL_MEDIATED_CYTOTOXICITY	Details ...	132	0.73065	2.38016	0	8.66667e-05	0.001	5022	tags=53%, list=11%, signal=59%
KEGG_NOD_LIKE_RECEPTOR_SIGNALING_PATHWAY	KEGG_NOD_LIKE_RECEPTOR_SIGNALING_PATHWAY	Details ...	62	0.74532	2.35779	0	0.000154223	0.002	3683	tags=52%, list=8%, signal=56%
KEGG_B_CELL_RECEPTOR_SIGNALING_PATHWAY	KEGG_B_CELL_RECEPTOR_SIGNALING_PATHWAY	Details ...	75	0.738935	2.3499	0	0.000348818	0.003	5534	tags=57%, list=12%, signal=65%
KEGG_CYTOSOLIC_DNA_SENSING_PATHWAY	KEGG_CYTOSOLIC_DNA_SENSING_PATHWAY	Details ...	53	0.67056	2.30889	0	0.000410221	0.004	3405	tags=34%, list=7%, signal=37%
KEGG_LEISHMANIA_INFECTION	KEGG_LEISHMANIA_INFECTION	Details ...	69	0.865846	2.30018	0	0.00038092	0.004	3654	tags=68%, list=8%, signal=74%
KEGG_HEMATOPOIETIC_CELL_LINEAGE	KEGG_HEMATOPOIETIC_CELL_LINEAGE	Details ...	84	0.856009	2.29508	0	0.000355525	0.004	2792	tags=61%, list=6%, signal=64%
KEGG_SYSTEMIC_LUPUS_ERYTHEMATOSUS	KEGG_SYSTEMIC_LUPUS_ERYTHEMATOSUS	Details ...	56	0.90684	2.29323	0	0.000333305	0.004	1657	tags=64%, list=4%, signal=67%
KEGG_ANTIGEN_PROCESSING_AND_PRESENTATION	KEGG_ANTIGEN_PROCESSING_AND_PRESENTATION	Details ...	81	0.788248	2.27959	0	0.000545947	0.007	3928	tags=53%, list=8%, signal=58%
KEGG_REGULATION_OF_ACTIN_CYTOSKELETON	KEGG_REGULATION_OF_ACTIN_CYTOSKELETON	Details ...	213	0.505824	2.25483	0	0.000822182	0.011	5948	tags=32%, list=13%, signal=36%
KEGG_CELL_ADHESION_MOLECULES_CAMS	KEGG_CELL_ADHESION_MOLECULES_CAMS	Details ...	130	0.725369	2.24902	0	0.000778909	0.011	2108	tags=38%, list=5%, signal=39%
KEGG_AUTOIMMUNE_THYROID_DISEASE	KEGG_AUTOIMMUNE_THYROID_DISEASE	Details ...	50	0.878668	2.23691	0	0.000790394	0.012	2108	tags=58%, list=5%, signal=61%
KEGG_PRION_DISEASES	KEGG_PRION_DISEASES		35	0.66908	2.21889	0	0.001115	0.016	2182	tags=23%, list=5%, signal=24%
KEGG_FC_EPSILON_RI_SIGNALING_PATHWAY	KEGG_FC_EPSILON_RI_SIGNALING_PATHWAY		79	0.556594	2.1624	0	0.00184108	0.021	4742	tags=30%, list=10%, signal=34%
KEGG_TYPE_I_DIABETES_MELLITUS	KEGG_TYPE_I_DIABETES_MELLITUS		41	0.918723	2.15856	0	0.00186024	0.022	2108	tags=76%, list=5%, signal=79%
KEGG_MAPK_SIGNALING_PATHWAY	KEGG_MAPK_SIGNALING_PATHWAY		266	0.459811	2.14984	0	0.00201644	0.024	5785	tags=31%, list=12%, signal=35%
KEGG_RIG_I_LIKE_RECEPTOR_SIGNALING_PATHWAY	KEGG_RIG_I_LIKE_RECEPTOR_SIGNALING_PATHWAY		70	0.590704	2.14828	0	0.00197952	0.025	4039	tags=31%, list=9%, signal=34%
KEGG_COMPLEMENT_AND_COAGULATION_CASCADES	KEGG_COMPLEMENT_AND_COAGULATION_CASCADES		69	0.754362	2.14663	0	0.00190338	0.025	2996	tags=42%, list=6%, signal=45%
KEGG_ASTHMA	KEGG_ASTHMA		28	0.89428	2.08955	0	0.00310287	0.046	2071	tags=64%, list=4%, signal=67%
KEGG_PANTOTHENATE_AND_COA_BIOSYNTHESIS	KEGG_PANTOTHENATE_AND_COA_BIOSYNTHESIS		16	0.683285	2.07529	0	0.00338466	0.05	1907	tags=31%, list=4%, signal=33%
KEGG_INTESTINAL_IMMUNE_NETWORK_FOR_IGA_PRODUCTION	KEGG_INTESTINAL_IMMUNE_NETWORK_FOR_IGA_PRODUCTION		45	0.897933	2.06663	0	0.00351756	0.053	2296	tags=76%, list=5%, signal=79%
KEGG_PROTEASOME	KEGG_PROTEASOME		46	0.539833	2.0659	0.00380952	0.00340031	0.053	5763	tags=26%, list=12%, signal=30%
KEGG_PRIMARY_IMMUNODEFICIENCY	KEGG_PRIMARY_IMMUNODEFICIENCY		35	0.886654	2.02074	0	0.00543789	0.087	2965	tags=77%, list=6%, signal=82%
KEGG_ACUTE_MYELOID_LEUKEMIA	KEGG_ACUTE_MYELOID_LEUKEMIA		57	0.504203	2.00645	0.00192678	0.00621358	0.102	6353	tags=42%, list=14%, signal=49%
KEGG_NEUROTROPHIN_SIGNALING_PATHWAY	KEGG_NEUROTROPHIN_SIGNALING_PATHWAY		126	0.404255	1.99319	0.00195695	0.00672489	0.109	5693	tags=25%, list=12%, signal=28%
KEGG_ALLOGRAFT_REJECTION	KEGG_ALLOGRAFT_REJECTION		35	0.939408	1.98899	0	0.00682123	0.113	2108	tags=89%, list=5%, signal=93%
KEGG_PATHOGENIC_ESCHERICHIA_COLI_INFECTION	KEGG_PATHOGENIC_ESCHERICHIA_COLI_INFECTION		56	0.463686	1.98532	0.00396825	0.00684107	0.115	5673	tags=27%, list=12%, signal=30%
KEGG_ENDOCYTOSIS	KEGG_ENDOCYTOSIS		181	0.396421	1.97188	0	0.00754529	0.129	5027	tags=23%, list=11%, signal=25%
KEGG_LONG_TERM_POTENTIATION	KEGG_LONG_TERM_POTENTIATION		70	0.468068	1.94153	0.002	0.00964722	0.154	6536	tags=37%, list=14%, signal=43%
KEGG_TRYPTOPHAN_METABOLISM	KEGG_TRYPTOPHAN_METABOLISM		39	0.563716	1.92893	0	0.0106721	0.169	3650	tags=33%, list=8%, signal=36%
KEGG_AMYOTROPHIC_LATERAL_SCLEROSIS_ALS	KEGG_AMYOTROPHIC_LATERAL_SCLEROSIS_ALS		52	0.45005	1.92588	0.00197628	0.0106201	0.174	6738	tags=31%, list=14%, signal=36%
KEGG_GRAFT_VERSUS_HOST_DISEASE	KEGG_GRAFT_VERSUS_HOST_DISEASE		37	0.906771	1.92419	0	0.0104965	0.175	2425	tags=81%, list=5%, signal=85%
KEGG_PANCREATIC_CANCER	KEGG_PANCREATIC_CANCER		69	0.455246	1.9105	0.00383877	0.0115865	0.191	5785	tags=30%, list=12%, signal=35%
KEGG_NON_SMALL_CELL_LUNG_CANCER	KEGG_NON_SMALL_CELL_LUNG_CANCER		54	0.447959	1.86565	0.00580271	0.0169188	0.261	6536	tags=35%, list=14%, signal=41%
KEGG_ADIPOCYTOKINE_SIGNALING_PATHWAY	KEGG_ADIPOCYTOKINE_SIGNALING_PATHWAY		67	0.436418	1.84225	0.00376648	0.0205842	0.306	3193	tags=19%, list=7%, signal=21%
KEGG_SNARE_INTERACTIONS_IN_VESICULAR_TRANSPORT	KEGG_SNARE_INTERACTIONS_IN_VESICULAR_TRANSPORT		38	0.431004	1.82216	0.00585938	0.0238774	0.347	5393	tags=24%, list=12%, signal=27%
KEGG_CHRONIC_MYELOID_LEUKEMIA	KEGG_CHRONIC_MYELOID_LEUKEMIA		72	0.424112	1.79933	0.00573614	0.027559	0.393	6353	tags=35%, list=14%, signal=40%
KEGG_RENAL_CELL_CARCINOMA	KEGG_RENAL_CELL_CARCINOMA		69	0.408687	1.78132	0.00984252	0.030839	0.434	6353	tags=32%, list=14%, signal=37%
KEGG_FOCAL_ADHESION	KEGG_FOCAL_ADHESION		199	0.446589	1.74941	0.0298805	0.0383459	0.5	6614	tags=32%, list=14%, signal=37%
KEGG_PATHWAYS_IN_CANCER	KEGG_PATHWAYS_IN_CANCER		324	0.369838	1.72858	0.0159046	0.0441739	0.538	5935	tags=27%, list=13%, signal=30%
KEGG_GLIOMA	KEGG_GLIOMA		65	0.414267	1.71592	0.0135659	0.0469603	0.566	6536	tags=35%, list=14%, signal=41%
KEGG_VEGF_SIGNALING_PATHWAY	KEGG_VEGF_SIGNALING_PATHWAY		76	0.394169	1.71538	0.00589391	0.0461388	0.567	5673	tags=26%, list=12%, signal=30%
KEGG_HYPERTROPHIC_CARDIOMYOPATHY_HCM	KEGG_HYPERTROPHIC_CARDIOMYOPATHY_HCM		82	0.469901	1.71459	0.0209524	0.0455282	0.569	6537	tags=33%, list=14%, signal=38%
KEGG_EPITHELIAL_CELL_SIGNALING_IN_HELICOBACTER_PYLORI_INFECTION	KEGG_EPITHELIAL_CELL_SIGNALING_IN_HELICOBACTER_PYLORI_INFECTION		68	0.385907	1.71206	0.0169492	0.0455511	0.576	5935	tags=22%, list=13%, signal=25%
KEGG_NEUROACTIVE_LIGAND_RECEPTOR_INTERACTION	KEGG_NEUROACTIVE_LIGAND_RECEPTOR_INTERACTION		271	0.434143	1.69675	0.00591716	0.0498713	0.613	6048	tags=24%, list=13%, signal=27%
KEGG_MELANOMA	KEGG_MELANOMA		71	0.423942	1.69179	0.0116279	0.0508485	0.625	5785	tags=30%, list=12%, signal=34%
KEGG_TYPE_II_DIABETES_MELLITUS	KEGG_TYPE_II_DIABETES_MELLITUS		47	0.438971	1.6797	0.00784314	0.0544809	0.648	2240	tags=15%, list=5%, signal=16%
KEGG_ERBB_SIGNALING_PATHWAY	KEGG_ERBB_SIGNALING_PATHWAY		87	0.36453	1.64309	0.0173077	0.0680543	0.725	6536	tags=30%, list=14%, signal=35%
KEGG_UBIQUITIN_MEDIATED_PROTEOLYSIS	KEGG_UBIQUITIN_MEDIATED_PROTEOLYSIS		134	0.330158	1.64281	0.0516899	0.0669249	0.726	8560	tags=33%, list=18%, signal=40%
KEGG_LONG_TERM_DEPRESSION	KEGG_LONG_TERM_DEPRESSION		70	0.393685	1.63939	0.00974659	0.0671381	0.732	6965	tags=30%, list=15%, signal=35%
KEGG_NICOTINATE_AND_NICOTINAMIDE_METABOLISM	KEGG_NICOTINATE_AND_NICOTINAMIDE_METABOLISM		24	0.514833	1.63546	0.0277778	0.0675533	0.737	4538	tags=29%, list=10%, signal=32%
KEGG_DILATED_CARDIOMYOPATHY	KEGG_DILATED_CARDIOMYOPATHY		89	0.445828	1.63058	0.0349515	0.0683645	0.745	6537	tags=34%, list=14%, signal=39%
KEGG_VASCULAR_SMOOTH_MUSCLE_CONTRACTION	KEGG_VASCULAR_SMOOTH_MUSCLE_CONTRACTION		115	0.390127	1.57917	0.0323232	0.0902357	0.819	6536	tags=33%, list=14%, signal=38%
KEGG_PROTEIN_EXPORT	KEGG_PROTEIN_EXPORT		24	0.457971	1.5681	0.0841889	0.0941958	0.832	11171	tags=50%, list=24%, signal=66%
KEGG_CALCIUM_SIGNALING_PATHWAY	KEGG_CALCIUM_SIGNALING_PATHWAY		177	0.374647	1.56744	0.0235294	0.0930269	0.834	6536	tags=30%, list=14%, signal=35%
KEGG_SMALL_CELL_LUNG_CANCER	KEGG_SMALL_CELL_LUNG_CANCER		84	0.366062	1.52775	0.0565657	0.113849	0.887	5574	tags=27%, list=12%, signal=31%
KEGG_GAP_JUNCTION	KEGG_GAP_JUNCTION		90	0.366674	1.52435	0.0536779	0.113847	0.891	4909	tags=27%, list=10%, signal=30%
KEGG_PROSTATE_CANCER	KEGG_PROSTATE_CANCER		89	0.347376	1.51386	0.0512821	0.118266	0.904	7805	tags=36%, list=17%, signal=43%
KEGG_P53_SIGNALING_PATHWAY	KEGG_P53_SIGNALING_PATHWAY		68	0.381047	1.46537	0.07	0.148361	0.939	4161	tags=26%, list=9%, signal=29%
KEGG_GLYCOSAMINOGLYCAN_BIOSYNTHESIS_CHONDROITIN_SULFATE	KEGG_GLYCOSAMINOGLYCAN_BIOSYNTHESIS_CHONDROITIN_SULFATE		22	0.478545	1.4569	0.0941176	0.151639	0.945	4494	tags=32%, list=10%, signal=35%
KEGG_PHOSPHATIDYLINOSITOL_SIGNALING_SYSTEM	KEGG_PHOSPHATIDYLINOSITOL_SIGNALING_SYSTEM		76	0.340998	1.44052	0.0559846	0.161125	0.956	5927	tags=28%, list=13%, signal=32%
KEGG_ALANINE_ASPARTATE_AND_GLUTAMATE_METABOLISM	KEGG_ALANINE_ASPARTATE_AND_GLUTAMATE_METABOLISM		30	0.388451	1.43078	0.0880626	0.165627	0.957	5695	tags=23%, list=12%, signal=27%
KEGG_INSULIN_SIGNALING_PATHWAY	KEGG_INSULIN_SIGNALING_PATHWAY		137	0.2741	1.42421	0.0599613	0.168381	0.959	5512	tags=18%, list=12%, signal=20%
KEGG_GNRH_SIGNALING_PATHWAY	KEGG_GNRH_SIGNALING_PATHWAY		101	0.30771	1.4045	0.0750988	0.180514	0.964	5744	tags=24%, list=12%, signal=27%
KEGG_GLYCOSAMINOGLYCAN_BIOSYNTHESIS_KERATAN_SULFATE	KEGG_GLYCOSAMINOGLYCAN_BIOSYNTHESIS_KERATAN_SULFATE		15	0.486772	1.37244	0.148	0.203552	0.978	4704	tags=40%, list=10%, signal=44%
KEGG_TGF_BETA_SIGNALING_PATHWAY	KEGG_TGF_BETA_SIGNALING_PATHWAY		84	0.378902	1.37009	0.146045	0.202603	0.979	6279	tags=26%, list=13%, signal=30%
KEGG_MTOR_SIGNALING_PATHWAY	KEGG_MTOR_SIGNALING_PATHWAY		52	0.327663	1.36888	0.107784	0.200886	0.981	3415	tags=17%, list=7%, signal=19%
KEGG_GLYCOSPHINGOLIPID_BIOSYNTHESIS_GANGLIO_SERIES	KEGG_GLYCOSPHINGOLIPID_BIOSYNTHESIS_GANGLIO_SERIES		15	0.484839	1.36174	0.154599	0.203939	0.983	8407	tags=47%, list=18%, signal=57%
KEGG_N_GLYCAN_BIOSYNTHESIS	KEGG_N_GLYCAN_BIOSYNTHESIS		46	0.3278	1.35326	0.148847	0.2077	0.984	4240	tags=17%, list=9%, signal=19%
KEGG_ECM_RECEPTOR_INTERACTION	KEGG_ECM_RECEPTOR_INTERACTION		83	0.44319	1.33129	0.187123	0.223357	0.984	7094	tags=36%, list=15%, signal=43%
KEGG_COLORECTAL_CANCER	KEGG_COLORECTAL_CANCER		61	0.33259	1.32317	0.169388	0.227136	0.985	4742	tags=18%, list=10%, signal=20%
KEGG_ARRHYTHMOGENIC_RIGHT_VENTRICULAR_CARDIOMYOPATHY_ARVC	KEGG_ARRHYTHMOGENIC_RIGHT_VENTRICULAR_CARDIOMYOPATHY_ARVC		74	0.359958	1.31191	0.146293	0.23413	0.987	4432	tags=23%, list=9%, signal=25%
KEGG_PEROXISOME	KEGG_PEROXISOME		78	0.311767	1.30897	0.160396	0.23382	0.988	3314	tags=14%, list=7%, signal=15%
KEGG_ABC_TRANSPORTERS	KEGG_ABC_TRANSPORTERS		44	0.359642	1.30197	0.120755	0.236865	0.989	3876	tags=23%, list=8%, signal=25%
KEGG_LYSOSOME	KEGG_LYSOSOME		121	0.333359	1.28953	0.240557	0.24581	0.989	5318	tags=20%, list=11%, signal=22%
KEGG_ALDOSTERONE_REGULATED_SODIUM_REABSORPTION	KEGG_ALDOSTERONE_REGULATED_SODIUM_REABSORPTION		42	0.360798	1.28408	0.152964	0.247894	0.99	6863	tags=31%, list=15%, signal=36%
KEGG_PPAR_SIGNALING_PATHWAY	KEGG_PPAR_SIGNALING_PATHWAY		69	0.35074	1.27626	0.176699	0.251976	0.992	3236	tags=13%, list=7%, signal=14%
KEGG_BLADDER_CANCER	KEGG_BLADDER_CANCER		42	0.326599	1.25659	0.189394	0.266561	0.995	6353	tags=29%, list=14%, signal=33%
KEGG_REGULATION_OF_AUTOPHAGY	KEGG_REGULATION_OF_AUTOPHAGY		35	0.37104	1.21698	0.204365	0.301041	0.998	4039	tags=20%, list=9%, signal=22%
KEGG_VIBRIO_CHOLERAE_INFECTION	KEGG_VIBRIO_CHOLERAE_INFECTION		54	0.270535	1.20012	0.232742	0.314693	0.998	2090	tags=9%, list=4%, signal=10%
KEGG_CYSTEINE_AND_METHIONINE_METABOLISM	KEGG_CYSTEINE_AND_METHIONINE_METABOLISM		34	0.302038	1.17619	0.266402	0.337826	0.998	2624	tags=12%, list=6%, signal=12%
KEGG_O_GLYCAN_BIOSYNTHESIS	KEGG_O_GLYCAN_BIOSYNTHESIS		30	0.352524	1.15626	0.263056	0.356384	0.999	9085	tags=37%, list=19%, signal=45%
KEGG_FRUCTOSE_AND_MANNOSE_METABOLISM	KEGG_FRUCTOSE_AND_MANNOSE_METABOLISM		33	0.320912	1.14355	0.293413	0.366862	0.999	3279	tags=15%, list=7%, signal=16%
KEGG_DORSO_VENTRAL_AXIS_FORMATION	KEGG_DORSO_VENTRAL_AXIS_FORMATION		24	0.341732	1.13216	0.316532	0.376854	0.999	6090	tags=33%, list=13%, signal=38%
KEGG_RNA_DEGRADATION	KEGG_RNA_DEGRADATION		59	0.271739	1.12823	0.356713	0.377119	0.999	6308	tags=19%, list=13%, signal=22%
KEGG_FATTY_ACID_METABOLISM	KEGG_FATTY_ACID_METABOLISM		42	0.325656	1.12086	0.317647	0.381461	0.999	3507	tags=14%, list=7%, signal=15%
KEGG_AXON_GUIDANCE	KEGG_AXON_GUIDANCE		129	0.286686	1.1189	0.299389	0.379448	0.999	6338	tags=26%, list=14%, signal=30%
KEGG_AMINO_SUGAR_AND_NUCLEOTIDE_SUGAR_METABOLISM	KEGG_AMINO_SUGAR_AND_NUCLEOTIDE_SUGAR_METABOLISM		43	0.308088	1.11668	0.350294	0.377857	0.999	5695	tags=26%, list=12%, signal=29%
KEGG_OOCYTE_MEIOSIS	KEGG_OOCYTE_MEIOSIS		112	0.237102	1.09129	0.360531	0.402812	0.999	8058	tags=25%, list=17%, signal=30%
KEGG_BETA_ALANINE_METABOLISM	KEGG_BETA_ALANINE_METABOLISM		22	0.32764	1.07847	0.342437	0.413638	1	3307	tags=14%, list=7%, signal=15%
KEGG_PROGESTERONE_MEDIATED_OOCYTE_MATURATION	KEGG_PROGESTERONE_MEDIATED_OOCYTE_MATURATION		85	0.247901	1.06646	0.357834	0.424091	1	5512	tags=18%, list=12%, signal=20%
KEGG_ETHER_LIPID_METABOLISM	KEGG_ETHER_LIPID_METABOLISM		33	0.307164	1.06472	0.374	0.421983	1	4544	tags=18%, list=10%, signal=20%
KEGG_GLYCOLYSIS_GLUCONEOGENESIS	KEGG_GLYCOLYSIS_GLUCONEOGENESIS		61	0.261989	1.05955	0.374757	0.423759	1	4085	tags=10%, list=9%, signal=11%
KEGG_VASOPRESSIN_REGULATED_WATER_REABSORPTION	KEGG_VASOPRESSIN_REGULATED_WATER_REABSORPTION		44	0.234343	1.05423	0.389662	0.426183	1	6087	tags=18%, list=13%, signal=21%
KEGG_MATURITY_ONSET_DIABETES_OF_THE_YOUNG	KEGG_MATURITY_ONSET_DIABETES_OF_THE_YOUNG		25	0.339012	1.02886	0.40691	0.453041	1	1358	tags=12%, list=3%, signal=12%
KEGG_RENIN_ANGIOTENSIN_SYSTEM	KEGG_RENIN_ANGIOTENSIN_SYSTEM		17	0.360294	0.982568	0.460905	0.506738	1	2792	tags=18%, list=6%, signal=19%
KEGG_GLYCOSAMINOGLYCAN_DEGRADATION	KEGG_GLYCOSAMINOGLYCAN_DEGRADATION		21	0.319878	0.981361	0.484277	0.503252	1	2930	tags=19%, list=6%, signal=20%
KEGG_GLYCOSAMINOGLYCAN_BIOSYNTHESIS_HEPARAN_SULFATE	KEGG_GLYCOSAMINOGLYCAN_BIOSYNTHESIS_HEPARAN_SULFATE		26	0.296019	0.96842	0.452282	0.514366	1	5131	tags=19%, list=11%, signal=22%
KEGG_CELL_CYCLE	KEGG_CELL_CYCLE		123	0.256301	0.963448	0.50193	0.516388	1	5122	tags=20%, list=11%, signal=22%
KEGG_STARCH_AND_SUCROSE_METABOLISM	KEGG_STARCH_AND_SUCROSE_METABOLISM		52	0.279031	0.950334	0.517928	0.528561	1	8880	tags=27%, list=19%, signal=33%
KEGG_DRUG_METABOLISM_OTHER_ENZYMES	KEGG_DRUG_METABOLISM_OTHER_ENZYMES		51	0.290999	0.946151	0.531313	0.529497	1	6076	tags=20%, list=13%, signal=23%
KEGG_GALACTOSE_METABOLISM	KEGG_GALACTOSE_METABOLISM		26	0.280486	0.945965	0.526217	0.524891	1	3569	tags=12%, list=8%, signal=12%
KEGG_THYROID_CANCER	KEGG_THYROID_CANCER		29	0.238722	0.907621	0.557344	0.570102	1	6353	tags=31%, list=14%, signal=36%
KEGG_OLFACTORY_TRANSDUCTION	KEGG_OLFACTORY_TRANSDUCTION		370	0.204254	0.860415	0.84263	0.626646	1	11169	tags=30%, list=24%, signal=39%
KEGG_CARDIAC_MUSCLE_CONTRACTION	KEGG_CARDIAC_MUSCLE_CONTRACTION		77	0.194232	0.822057	0.68431	0.671701	1	6863	tags=16%, list=15%, signal=18%
KEGG_VALINE_LEUCINE_AND_ISOLEUCINE_DEGRADATION	KEGG_VALINE_LEUCINE_AND_ISOLEUCINE_DEGRADATION		44	0.233752	0.804425	0.650295	0.689693	1	6973	tags=18%, list=15%, signal=21%
KEGG_ASCORBATE_AND_ALDARATE_METABOLISM	KEGG_ASCORBATE_AND_ALDARATE_METABOLISM		25	0.258919	0.714149	0.815842	0.80392	1	6076	tags=20%, list=13%, signal=23%
KEGG_PRIMARY_BILE_ACID_BIOSYNTHESIS	KEGG_PRIMARY_BILE_ACID_BIOSYNTHESIS		16	0.242384	0.710231	0.829828	0.801688	1	8973	tags=31%, list=19%, signal=39%
KEGG_SPLICEOSOME	KEGG_SPLICEOSOME		127	0.119952	0.547119	0.853465	0.945937	1	10422	tags=22%, list=22%, signal=28%

### Sheet: Risk High
NAME	GS<br> follow link to MSigDB	GS DETAILS	SIZE	ES	NES	NOM p-val	FDR q-val	FWER p-val	RANK AT MAX	LEADING EDGE
KEGG_AMINOACYL_TRNA_BIOSYNTHESIS	KEGG_AMINOACYL_TRNA_BIOSYNTHESIS	Details ...	22	-0.657169	-1.92323	0	0.249549	0.214	8840	tags=59%, list=19%, signal=73%
KEGG_GLYCOSYLPHOSPHATIDYLINOSITOL_GPI_ANCHOR_BIOSYNTHESIS	KEGG_GLYCOSYLPHOSPHATIDYLINOSITOL_GPI_ANCHOR_BIOSYNTHESIS	Details ...	24	-0.605097	-1.89028	0.00595238	0.162524	0.256	14366	tags=79%, list=31%, signal=114%
KEGG_LYSINE_DEGRADATION	KEGG_LYSINE_DEGRADATION	Details ...	44	-0.450866	-1.83736	0.00982318	0.170039	0.343	6175	tags=36%, list=13%, signal=42%
KEGG_RNA_POLYMERASE	KEGG_RNA_POLYMERASE	Details ...	29	-0.477282	-1.79178	0.0330097	0.181025	0.42	11971	tags=45%, list=26%, signal=60%
KEGG_MELANOGENESIS	KEGG_MELANOGENESIS	Details ...	101	-0.376843	-1.67287	0.0176817	0.329808	0.65	2119	tags=20%, list=5%, signal=21%
KEGG_OXIDATIVE_PHOSPHORYLATION	KEGG_OXIDATIVE_PHOSPHORYLATION	Details ...	130	-0.383174	-1.6173	0.131417	0.389013	0.741	19019	tags=58%, list=41%, signal=97%
KEGG_GLYOXYLATE_AND_DICARBOXYLATE_METABOLISM	KEGG_GLYOXYLATE_AND_DICARBOXYLATE_METABOLISM	Details ...	16	-0.546744	-1.58856	0.0514403	0.390817	0.783	9092	tags=63%, list=19%, signal=78%
KEGG_HUNTINGTONS_DISEASE	KEGG_HUNTINGTONS_DISEASE	Details ...	179	-0.246452	-1.51925	0.0992218	0.486955	0.877	13010	tags=37%, list=28%, signal=51%
KEGG_BASAL_CELL_CARCINOMA	KEGG_BASAL_CELL_CARCINOMA	Details ...	55	-0.437916	-1.5136	0.0535714	0.444941	0.881	8832	tags=38%, list=19%, signal=47%
KEGG_SELENOAMINO_ACID_METABOLISM	KEGG_SELENOAMINO_ACID_METABOLISM	Details ...	25	-0.408578	-1.50212	0.0731707	0.423186	0.893	5559	tags=32%, list=12%, signal=36%
KEGG_TERPENOID_BACKBONE_BIOSYNTHESIS	KEGG_TERPENOID_BACKBONE_BIOSYNTHESIS	Details ...	15	-0.558844	-1.47948	0.107071	0.427888	0.914	10931	tags=53%, list=23%, signal=70%
KEGG_BASE_EXCISION_REPAIR	KEGG_BASE_EXCISION_REPAIR	Details ...	34	-0.40077	-1.41759	0.132924	0.517771	0.95	6956	tags=32%, list=15%, signal=38%
KEGG_GLUTATHIONE_METABOLISM	KEGG_GLUTATHIONE_METABOLISM	Details ...	49	-0.37008	-1.3802	0.113208	0.564571	0.966	1864	tags=18%, list=4%, signal=19%
KEGG_PROPANOATE_METABOLISM	KEGG_PROPANOATE_METABOLISM	Details ...	33	-0.412805	-1.37986	0.156977	0.525273	0.966	6132	tags=24%, list=13%, signal=28%
KEGG_ALZHEIMERS_DISEASE	KEGG_ALZHEIMERS_DISEASE	Details ...	164	-0.234627	-1.35465	0.145455	0.543812	0.975	10330	tags=28%, list=22%, signal=36%
KEGG_TYROSINE_METABOLISM	KEGG_TYROSINE_METABOLISM	Details ...	42	-0.383898	-1.32565	0.138833	0.571285	0.985	3415	tags=26%, list=7%, signal=28%
KEGG_PURINE_METABOLISM	KEGG_PURINE_METABOLISM	Details ...	154	-0.25229	-1.31196	0.113402	0.567899	0.988	7696	tags=22%, list=16%, signal=26%
KEGG_PYRIMIDINE_METABOLISM	KEGG_PYRIMIDINE_METABOLISM	Details ...	98	-0.280254	-1.30656	0.185547	0.547478	0.988	12169	tags=40%, list=26%, signal=54%
KEGG_PARKINSONS_DISEASE	KEGG_PARKINSONS_DISEASE	Details ...	126	-0.276325	-1.30308	0.252066	0.525863	0.99	19019	tags=55%, list=41%, signal=92%
KEGG_ADHERENS_JUNCTION	KEGG_ADHERENS_JUNCTION	Details ...	73	-0.303857	-1.24345	0.216867	0.618798	0.996	6962	tags=27%, list=15%, signal=32%
KEGG_METABOLISM_OF_XENOBIOTICS_BY_CYTOCHROME_P450	KEGG_METABOLISM_OF_XENOBIOTICS_BY_CYTOCHROME_P450		69	-0.413393	-1.2372	0.228916	0.603397	0.997	5253	tags=26%, list=11%, signal=29%
KEGG_HISTIDINE_METABOLISM	KEGG_HISTIDINE_METABOLISM		29	-0.374174	-1.23451	0.210634	0.58106	0.997	3363	tags=21%, list=7%, signal=22%
KEGG_HEDGEHOG_SIGNALING_PATHWAY	KEGG_HEDGEHOG_SIGNALING_PATHWAY		56	-0.335709	-1.2211	0.218437	0.581878	0.998	9659	tags=34%, list=21%, signal=43%
KEGG_ARGININE_AND_PROLINE_METABOLISM	KEGG_ARGININE_AND_PROLINE_METABOLISM		54	-0.309742	-1.20461	0.234216	0.591183	0.998	12955	tags=41%, list=28%, signal=56%
KEGG_ONE_CARBON_POOL_BY_FOLATE	KEGG_ONE_CARBON_POOL_BY_FOLATE		17	-0.416341	-1.19931	0.267635	0.57854	0.998	8073	tags=35%, list=17%, signal=43%
KEGG_BUTANOATE_METABOLISM	KEGG_BUTANOATE_METABOLISM		34	-0.348188	-1.19112	0.247951	0.570854	0.998	5949	tags=21%, list=13%, signal=24%
KEGG_NOTCH_SIGNALING_PATHWAY	KEGG_NOTCH_SIGNALING_PATHWAY		47	-0.297998	-1.17042	0.293522	0.588336	0.999	10268	tags=40%, list=22%, signal=52%
KEGG_RIBOSOME	KEGG_RIBOSOME		88	-0.409946	-1.16806	0.366795	0.572095	0.999	22213	tags=67%, list=48%, signal=127%
KEGG_ENDOMETRIAL_CANCER	KEGG_ENDOMETRIAL_CANCER		52	-0.293994	-1.16362	0.28373	0.560507	0.999	5517	tags=25%, list=12%, signal=28%
KEGG_WNT_SIGNALING_PATHWAY	KEGG_WNT_SIGNALING_PATHWAY		150	-0.250922	-1.14833	0.254335	0.571598	0.999	9263	tags=27%, list=20%, signal=34%
KEGG_PORPHYRIN_AND_CHLOROPHYLL_METABOLISM	KEGG_PORPHYRIN_AND_CHLOROPHYLL_METABOLISM		40	-0.342896	-1.14571	0.306288	0.557316	0.999	5471	tags=23%, list=12%, signal=25%
KEGG_BIOSYNTHESIS_OF_UNSATURATED_FATTY_ACIDS	KEGG_BIOSYNTHESIS_OF_UNSATURATED_FATTY_ACIDS		22	-0.373819	-1.14547	0.30695	0.540474	0.999	10447	tags=32%, list=22%, signal=41%
KEGG_PYRUVATE_METABOLISM	KEGG_PYRUVATE_METABOLISM		40	-0.308053	-1.14307	0.291581	0.527801	0.999	12961	tags=30%, list=28%, signal=41%
KEGG_CITRATE_CYCLE_TCA_CYCLE	KEGG_CITRATE_CYCLE_TCA_CYCLE		31	-0.317953	-1.14103	0.325773	0.515441	0.999	9092	tags=29%, list=19%, signal=36%
KEGG_GLYCINE_SERINE_AND_THREONINE_METABOLISM	KEGG_GLYCINE_SERINE_AND_THREONINE_METABOLISM		31	-0.335389	-1.11659	0.287356	0.538458	0.999	8073	tags=32%, list=17%, signal=39%
KEGG_GLYCEROPHOSPHOLIPID_METABOLISM	KEGG_GLYCEROPHOSPHOLIPID_METABOLISM		77	-0.236748	-1.09281	0.287474	0.56346	0.999	10795	tags=30%, list=23%, signal=39%
KEGG_STEROID_BIOSYNTHESIS	KEGG_STEROID_BIOSYNTHESIS		17	-0.400074	-1.08615	0.393939	0.558394	0.999	8728	tags=41%, list=19%, signal=51%
KEGG_DRUG_METABOLISM_CYTOCHROME_P450	KEGG_DRUG_METABOLISM_CYTOCHROME_P450		71	-0.359507	-1.08566	0.364185	0.544452	0.999	3415	tags=18%, list=7%, signal=20%
KEGG_HOMOLOGOUS_RECOMBINATION	KEGG_HOMOLOGOUS_RECOMBINATION		28	-0.379447	-1.07388	0.387295	0.54807	0.999	6788	tags=32%, list=15%, signal=38%
KEGG_ARACHIDONIC_ACID_METABOLISM	KEGG_ARACHIDONIC_ACID_METABOLISM		58	-0.316503	-1.0305	0.414343	0.601089	1	1397	tags=16%, list=3%, signal=16%
KEGG_GLYCOSPHINGOLIPID_BIOSYNTHESIS_LACTO_AND_NEOLACTO_SERIES	KEGG_GLYCOSPHINGOLIPID_BIOSYNTHESIS_LACTO_AND_NEOLACTO_SERIES		26	-0.306093	-1.01042	0.465251	0.619681	1	11825	tags=42%, list=25%, signal=57%
KEGG_LINOLEIC_ACID_METABOLISM	KEGG_LINOLEIC_ACID_METABOLISM		29	-0.354673	-1.00573	0.448485	0.6125	1	1397	tags=17%, list=3%, signal=18%
KEGG_SPHINGOLIPID_METABOLISM	KEGG_SPHINGOLIPID_METABOLISM		39	-0.287917	-1.00306	0.446721	0.603021	1	5900	tags=21%, list=13%, signal=23%
KEGG_NITROGEN_METABOLISM	KEGG_NITROGEN_METABOLISM		23	-0.305553	-0.990082	0.435743	0.609967	1	12674	tags=39%, list=27%, signal=54%
KEGG_STEROID_HORMONE_BIOSYNTHESIS	KEGG_STEROID_HORMONE_BIOSYNTHESIS		55	-0.315614	-0.984563	0.467611	0.605387	1	5934	tags=24%, list=13%, signal=27%
KEGG_NUCLEOTIDE_EXCISION_REPAIR	KEGG_NUCLEOTIDE_EXCISION_REPAIR		44	-0.261343	-0.97733	0.493014	0.603169	1	8417	tags=18%, list=18%, signal=22%
KEGG_INOSITOL_PHOSPHATE_METABOLISM	KEGG_INOSITOL_PHOSPHATE_METABOLISM		54	-0.245497	-0.971424	0.496994	0.599121	1	4060	tags=19%, list=9%, signal=20%
KEGG_RIBOFLAVIN_METABOLISM	KEGG_RIBOFLAVIN_METABOLISM		16	-0.305058	-0.960542	0.502041	0.602881	1	3272	tags=19%, list=7%, signal=20%
KEGG_PROXIMAL_TUBULE_BICARBONATE_RECLAMATION	KEGG_PROXIMAL_TUBULE_BICARBONATE_RECLAMATION		23	-0.301251	-0.960537	0.486869	0.590588	1	7397	tags=22%, list=16%, signal=26%
KEGG_GLYCEROLIPID_METABOLISM	KEGG_GLYCEROLIPID_METABOLISM		49	-0.239857	-0.954448	0.512658	0.587269	1	10723	tags=33%, list=23%, signal=42%
KEGG_TIGHT_JUNCTION	KEGG_TIGHT_JUNCTION		131	-0.201089	-0.95026	0.520492	0.581695	1	10457	tags=25%, list=22%, signal=32%
KEGG_ALPHA_LINOLENIC_ACID_METABOLISM	KEGG_ALPHA_LINOLENIC_ACID_METABOLISM		19	-0.322915	-0.946376	0.509652	0.575909	1	538	tags=16%, list=1%, signal=16%
KEGG_MISMATCH_REPAIR	KEGG_MISMATCH_REPAIR		23	-0.304619	-0.917237	0.521127	0.606919	1	8417	tags=22%, list=18%, signal=26%
KEGG_BASAL_TRANSCRIPTION_FACTORS	KEGG_BASAL_TRANSCRIPTION_FACTORS		35	-0.264694	-0.900239	0.564682	0.620318	1	7980	tags=23%, list=17%, signal=28%
KEGG_PHENYLALANINE_METABOLISM	KEGG_PHENYLALANINE_METABOLISM		18	-0.308456	-0.89194	0.595142	0.62118	1	12074	tags=44%, list=26%, signal=60%
KEGG_PENTOSE_PHOSPHATE_PATHWAY	KEGG_PENTOSE_PHOSPHATE_PATHWAY		26	-0.227819	-0.849066	0.629703	0.671685	1	5787	tags=19%, list=12%, signal=22%
KEGG_OTHER_GLYCAN_DEGRADATION	KEGG_OTHER_GLYCAN_DEGRADATION		16	-0.281041	-0.815661	0.639847	0.708539	1	10464	tags=31%, list=22%, signal=40%
KEGG_TASTE_TRANSDUCTION	KEGG_TASTE_TRANSDUCTION		51	-0.216359	-0.76188	0.811623	0.771752	1	7611	tags=18%, list=16%, signal=21%
KEGG_RETINOL_METABOLISM	KEGG_RETINOL_METABOLISM		64	-0.250249	-0.733217	0.764706	0.796881	1	13654	tags=38%, list=29%, signal=53%
KEGG_PENTOSE_AND_GLUCURONATE_INTERCONVERSIONS	KEGG_PENTOSE_AND_GLUCURONATE_INTERCONVERSIONS		28	-0.185255	-0.552577	0.973577	0.960261	1	7618	tags=18%, list=16%, signal=21%
KEGG_DNA_REPLICATION	KEGG_DNA_REPLICATION		36	-0.182766	-0.541248	0.842105	0.951111	1	17061	tags=33%, list=36%, signal=52%
