## supplementary figures and tables for "Pyroptosis-related gene signatures can robustly diagnose skin cutaneous melanoma and predict the prognosis": Table S8 Risk-related genes.xlsx

### Sheet: RISK.cor
gene1	gene2	cor	pvalue
RISK	NLRC4	-0.766	9.55024e-89
RISK	SAMSN1	-0.728	3.74404e-76
RISK	TFEC	-0.723	1.22035e-74
RISK	GPR65	-0.715	3.80286e-72
RISK	LILRB1	-0.714	4.49852e-72
RISK	RGS18	-0.713	1.46306e-71
RISK	ST8SIA4	-0.693	2.94705e-66
RISK	SRGN	-0.693	2.36043e-66
RISK	PTPN22	-0.689	3.90981e-65
RISK	LINC01146	-0.681	2.86328e-63
RISK	CD1D	-0.68	5.05015e-63
RISK	CXorf21	-0.678	2.73659e-62
RISK	CD80	-0.678	1.82994e-62
RISK	AL591468.1	-0.677	4.37692e-62
RISK	CD72	-0.675	1.36945e-61
RISK	GIMAP4	-0.67	1.45213e-60
RISK	BIRC3	-0.668	4.56122e-60
RISK	CYBB	-0.668	4.41436e-60
RISK	THEMIS	-0.663	8.94438e-59
RISK	CD38	-0.661	2.00139e-58
RISK	PIK3AP1	-0.66	5.23641e-58
RISK	CLECL1	-0.659	7.74398e-58
RISK	GVINP1	-0.659	9.00625e-58
RISK	PTPRC	-0.658	1.2079e-57
RISK	LAPTM5	-0.658	1.4044e-57
RISK	CD86	-0.658	1.05288e-57
RISK	AF127936.1	-0.657	1.6571e-57
RISK	MS4A6A	-0.657	1.68125e-57
RISK	AKAP5	-0.656	3.13804e-57
RISK	SLA	-0.652	2.06766e-56
RISK	GAB3	-0.652	2.08943e-56
RISK	FCGR3A	-0.651	3.74095e-56
RISK	ATP8B4	-0.651	4.1167e-56
RISK	AIF1	-0.65	8.66152e-56
RISK	CD53	-0.647	3.56238e-55
RISK	C1QC	-0.646	5.41394e-55
RISK	SCIMP	-0.644	1.52664e-54
RISK	SP140	-0.643	3.13639e-54
RISK	TLR8	-0.642	4.61613e-54
RISK	HAVCR2	-0.641	7.05956e-54
RISK	BIN2	-0.641	6.36656e-54
RISK	IL2RA	-0.641	5.55964e-54
RISK	GIMAP7	-0.64	1.37711e-53
RISK	TMEM156	-0.64	1.36564e-53
RISK	ADAM28	-0.639	2.12498e-53
RISK	CD84	-0.639	1.46944e-53
RISK	C1QA	-0.637	5.92092e-53
RISK	SIGLEC11	-0.636	9.04615e-53
RISK	TIMD4	-0.635	1.00595e-52
RISK	HK3	-0.635	1.26084e-52
RISK	PLEK	-0.634	1.90542e-52
RISK	AC006033.2	-0.632	5.93216e-52
RISK	IL15	-0.632	5.29384e-52
RISK	SLC8A1	-0.632	5.48264e-52
RISK	SH2D1A	-0.631	7.77563e-52
RISK	AC243960.1	-0.631	8.47147e-52
RISK	MNDA	-0.63	1.37557e-51
RISK	CALHM6	-0.629	1.85786e-51
RISK	CD200R1	-0.628	3.39098e-51
RISK	CRTAM	-0.627	4.61036e-51
RISK	CD69	-0.626	1.14242e-50
RISK	CD300A	-0.626	9.79116e-51
RISK	LILRB2	-0.625	1.44378e-50
RISK	GIMAP2	-0.625	1.76626e-50
RISK	EAF2	-0.625	1.54655e-50
RISK	NCKAP1L	-0.625	1.3115e-50
RISK	CASS4	-0.624	2.0367e-50
RISK	RCSD1	-0.624	2.03155e-50
RISK	NMI	-0.624	2.53752e-50
RISK	ABCD2	-0.623	4.35576e-50
RISK	DOCK2	-0.623	2.96925e-50
RISK	LINC01934	-0.623	3.24414e-50
RISK	SAMD9L	-0.623	4.18621e-50
RISK	LAT2	-0.623	3.22918e-50
RISK	GIMAP5	-0.623	3.02884e-50
RISK	TRAT1	-0.622	5.44141e-50
RISK	FCGR1B	-0.621	9.40425e-50
RISK	TNFSF8	-0.621	7.64429e-50
RISK	EVI2B	-0.621	1.02465e-49
RISK	APBB1IP	-0.621	1.03299e-49
RISK	HCLS1	-0.621	8.9317e-50
RISK	ARHGAP25	-0.62	1.55466e-49
RISK	SAMD3	-0.62	1.5654e-49
RISK	LRMP	-0.62	1.40209e-49
RISK	TNFSF13B	-0.62	1.34033e-49
RISK	CYSLTR1	-0.62	1.28649e-49
RISK	MS4A4A	-0.619	2.39581e-49
RISK	C3AR1	-0.619	2.1549e-49
RISK	LILRA1	-0.619	2.83291e-49
RISK	GPR82	-0.618	3.34234e-49
RISK	ITGB2	-0.618	3.50579e-49
RISK	CLEC4A	-0.616	1.09826e-48
RISK	SAMHD1	-0.615	1.44857e-48
RISK	PIK3CG	-0.615	1.15013e-48
RISK	SIRPB2	-0.615	1.12606e-48
RISK	GCNT1	-0.614	2.32736e-48
RISK	AIM2	-0.613	3.53597e-48
RISK	GBP5	-0.612	4.30464e-48
RISK	AL590764.1	-0.612	4.64962e-48
RISK	OTULINL	-0.612	5.74038e-48
RISK	LINC01684	-0.611	7.79646e-48
RISK	CYTIP	-0.611	7.1725e-48
RISK	ZC3H12D	-0.61	1.07027e-47
RISK	LAIR1	-0.609	1.8419e-47
RISK	GIMAP8	-0.609	1.65018e-47
RISK	VAV1	-0.609	2.17199e-47
RISK	SLC7A7	-0.609	2.12529e-47
RISK	TNFRSF9	-0.609	1.84153e-47
RISK	RASSF4	-0.608	3.36107e-47
RISK	IGSF6	-0.608	3.07474e-47
RISK	AL162414.1	-0.607	3.8937e-47
RISK	TRGV2	-0.607	4.54582e-47
RISK	PARP14	-0.606	6.90842e-47
RISK	CASP5	-0.606	6.39522e-47
RISK	C1QB	-0.606	9.04555e-47
RISK	LINC02416	-0.606	9.13624e-47
RISK	RUFY4	-0.605	1.20512e-46
RISK	CR1	-0.605	1.23434e-46
RISK	SLFN12L	-0.605	1.08311e-46
RISK	ARHGAP9	-0.604	2.11234e-46
RISK	LRRC25	-0.604	2.18609e-46
RISK	LCP1	-0.603	2.95489e-46
RISK	RNASE6	-0.603	3.1583e-46
RISK	CCR5	-0.603	2.57654e-46
RISK	PDCD1LG2	-0.602	4.40183e-46
RISK	DNAJC5B	-0.602	4.54207e-46
RISK	CMAHP	-0.602	3.68177e-46
RISK	FPR2	-0.602	4.00972e-46
RISK	MSR1	-0.601	6.01053e-46
RISK	AC011899.2	-0.601	5.28093e-46
RISK	PTPRO	-0.601	5.61455e-46
RISK	TNFAIP8L2	-0.601	6.39496e-46
RISK	ARL11	-0.601	7.27714e-46
RISK	TMEM79	0.603	2.78189e-46
RISK	RISK	1	0
